# Developmental variability in cotton fiber cell wall properties linked to important agronomic traits

**DOI:** 10.1101/2024.08.19.607249

**Authors:** Michael C. Wilson, Alexander H. Howell, Anika Sood, Youngwoo Lee, Pengcheng Yang, Elena Yu, Heena Rani, Eileen L. Mallery, Sivakumar Swaminathan, Corrinne E. Grover, Jonathan F. Wendel, Olga A. Zabotina, Jun Xie, Chelsea S. Davis, Daniel B. Szymanski

**Affiliations:** School of Materials Engineering, Purdue University, West Lafayette, IN 47907, USA; Center for Plant Biology, Purdue University, West Lafayette, IN 47907, USA; Department of Botany and Plant Pathology, Purdue University, West Lafayette, IN 47907, USA; Department of Biological Sciences, Purdue University, West Lafayette, IN 47907, USA; Department of Statistics, Purdue University, West Lafayette, IN 47907, USA; Roy J. Carver Department of Biochemistry, Biophysics, and Molecular Biology, Iowa State University, Ames, IA 50011, USA; Department of Ecology, Evolution, and Organismal Biology, Iowa State University, Ames, IA 50011, USA; Department of Mechanical Engineering, University of Delaware, Newark, DE 19716, USA; Department of Materials Science and Engineering, University of Delaware, Newark, DE 19716, USA

**Keywords:** cotton, multiscale phenotyping, CESA, cellulose, morphogenesis, finite element modeling

## Abstract

The economic value of cotton is based on its long, thin, strong, and twisted trichoblasts that emerge from the ovule epidermis. The mature dried fiber cell reflects the outcome of a rapid tapering of the nascent trichoblast, weeks of polarized diffuse growth, followed by a transition to persistent secondary cell wall synthesis. Highly conserved and dynamic microtubule and cellulose microfibril-based anisotropic growth control modules are central to all of these phases. In this paper, we developed novel quantitative phenotyping and computational modeling pipelines to analyze fiber growth behaviors at a daily resolution. We uncovered unexpected variability in growth rate, cell wall properties, and cell geometry across a critical window of fiber development. Finite element computational modeling of fiber growth was used to analyze the instability of cell diameter control and predict how spatial gradients of fiber and matrix material properties can interact to dictate the patterns of shape change. As an initial step toward gaining insight into the molecular orchestration of cellulose biosynthesis, expression profiles of a broad set of relevant genes were quantified across the same developmental timeline and correlated with fiber phenotypes. This analysis identified specific candidate genes that may serve as targets for fiber quality improvement.
