## Supplemental Dataset 1 for "Developmental variability in cotton fiber cell wall properties linked to important agronomic traits"

### Sheet: S1A
Table S1A: Boll lengths at each DPA measured in mm
Boll length	5 DPA	6 DPA	7 DPA	8 DPA	9 DPA	10 DPA	11 DPA	12 DPA	13 DPA	14 DPA	15 DPA	16 DPA	17 DPA	18 DPA	19 DPA	20 DPA	21 DPA	22 DPA	23 DPA	24 DPA	25 DPA
Rep1	16	21.5	22.8	27.2	30.3	37.2	34.9	37.4		45.7	42.8	46		48.5	47	52	37	47.5	48	48.3	50.3
Rep2	18	23.5	22.6	27	26.7	32.5	37.8	39.6	40.4	39.3	39	46	45	53.2		49	41.7	47.7	50	40.7	45
Rep3	17.5	24.5	25	21.8	33	33.3	35.9	37.7	39	46.9	44.5	48.8	45.4	48.5		51.7	42.5	45.9
Average	17.1667	23.1667	23.4667	26.25	30	34.3333	36.2	38.2333	40.4667	45.075	42.1	47.25	46.9667	50.0667	47	50.9	39.35	47.425	49	44.5	47.24
standard dev	1.04083	1.41421	1.33167	3.06159	2.54558	2.51462	1.47309	1.19304	1.50111	4.00531	2.81603	1.46401	3.06649	2.71355		1.65227	3.3234	1.12361	1.41421	5.37401	3.65144

### Sheet: S1B
Table S1B:mean maximal fiber lengths at each DPA measured in mm
Fiber Length	5 DPA	6 DPA	7 DPA	8 DPA	9 DPA	10 DPA	11 DPA	12 DPA	13 DPA	14 DPA	15 DPA	16 DPA	17 DPA	18 DPA	19 DPA	20 DPA	21 DPA	22 DPA	23 DPA	24 DPA	25 DPA
Rep1	3.73	5.94	6.41	10.1	16.5	23.4	20.1	26.3	25.8	29	29	33.4	38.4	38.7	41.8	40	40.4	41.5	42	40.8	41
Rep2	4.42	5.12	7.48	10.1	11.6	17.6	20.8	26.1	27.5	29.6	30	35.5	37.8	46.2	48.3	43	36.8	39	45.5	42.4	40
Rep3	4.4	5.83	7	11.1	14.5	17.6	23.8	23.9	25.3	31.4	32	32.2	36.5	41.2	49.3	41.5	42.7	45.8	41.8	40.4	39.8
Average	4.18333	5.63	6.96333	10.4333	14.2	19.5333	21.5667	25.4333	26.2	30	30.3333	33.7	37.5667	42.0333	46.4667	41.5	39.9667	42.1	43.1	41.2	40.2667
Std Deviation	0.392726	0.445084	0.535942	0.57735	2.46374	3.34863	1.96554	1.33167	1.15326	1.249	1.52753	1.67033	0.971253	3.81881	4.07226	1.5	2.97377	3.43948	2.08087	1.0583	0.64291

### Sheet: S1C
Table S1C: growth rate calculations based on the estimated rate of fiber length change and the estimated relative growth rate normalized by the initial length at each DPA.
Growth Rate	5 DPA	6 DPA	7 DPA	8 DPA	9 DPA	10 DPA	11 DPA	12 DPA	13 DPA	14 DPA	15 DPA	16 DPA	17 DPA	18 DPA	19 DPA	20 DPA	21 DPA	22 DPA	23 DPA	24 DPA	25 DPA
Growth rate: First derivative of fitted logistic growth equation	1.4727	1.87568	2.32033	2.76897	3.16574	3.44655	3.55785	3.47654	3.21961	2.83697	2.39244	1.94413	1.53284	1.1801	0.891985	0.664903	0.490515	0.359104	0.261428	0.189544	0.137019
estimated relativel growth rate	30.68	32.9	31.36	24.5	22.45	16.81	16.7	13.47	11.88	9	7.6	5.73	4.24	2.91	2.06	1.57	1.19	0.92	0.62	0.44	0.33
