## Supplemental Dataset 2 for "Developmental variability in cotton fiber cell wall properties linked to important agronomic traits"

### Sheet: S2A
Table S2A: literature base containing TEM images for Gh fibers at different DPA that were used to graph wall thickness as a funcon of DPA, growth conditions are summarized in the "treatment" column.
Journal	DPA	Thickness	Type	Treatment	Where
Yanagisawa.pdf	1	0.1	Gh TM1	WT	TEM
Vaughn and Turley	2	0.21	Gh		TEM
Vaughn and Turley	2	0.18	Gh		TEM
A_Specialized_Outer_Layer_of_Primary_Cell_Wall.pdf	5	0.14	Deltapine 90		TEM
Development of Pima and Acala.pdf	6	0.36	Acala	Grown in mid July	Table
Development of Pima and Acala.pdf	6	0.4	Acala	Grown at start of August	Table
Development of Pima and Acala.pdf	6	0.35	Acala	Grown at end of August	Table
A_Specialized_Outer_Layer_of_Primary_Cell_Wall.pdf	10	0.4945	Deltapine 90	CCRC-M1 antibodies used after cryo fixation	TEM
Development of Pima and Acala.pdf	12	0.35	Acala	Grown in mid July	Table
Development of Pima and Acala.pdf	12	0.35	Acala	Grown at start of August	Table
Development of Pima and Acala.pdf	12	0.35	Acala	Grown at end of August	Table
Development of Pima and Acala.pdf	12	0.4	Acala	Grown in mid September	Table
A_Specialized_Outer_Layer_of_Primary_Cell_Wall.pdf	17	0.43902	Deltapine 90	CCRC-M1 antibodies used after cryo fixation	TEM
Physical Properties	17	0.54	FiberMax		TEM
Development of Pima and Acala.pdf	18	0.36	Acala	Grown in mid July	Table
Development of Pima and Acala.pdf	18	0.4	Acala	Grown at start of August	Table
Development of Pima and Acala.pdf	18	0.35	Acala	Grown at end of August	Table
Development of Pima and Acala.pdf	18	0.4	Acala	Grown in mid September	Table
GhTCP4.pdf	18	0.7	WT	WT	Graph (TEM)
Physical Properties	20	0.71	FiberMax		TEM
GhTCP4.pdf	21	1.2	WT
Physical Properties	22	0.99	FiberMax
A_Specialized_Outer_Layer_of_Primary_Cell_Wall.pdf	24	0.60718	Deltapine 90	CCRC-M1 antibodies used after cryo fixation
Development of Pima and Acala.pdf	24	0.52	Acala	Grown at end of August
Development of Pima and Acala.pdf	24	0.52	Acala	Grown in mid September
Development of Pima and Acala.pdf	24	0.63	Acala	Grown in mid July
Development of Pima and Acala.pdf	24	0.7	Acala	Grown at start of August
Physical Properties	24	1.03	FiberMax
Plant Biotechnology Journal	24	1.79	WT
Physical Properties	26	1.23	FiberMax
GhTCP4.pdf	27	2.3	WT
Development of Pima and Acala.pdf	30	1.02	Acala	Grown at start of August
Development of Pima and Acala.pdf	30	1.12	Acala	Grown in mid September
Development of Pima and Acala.pdf	30	1.22	Acala	Grown at end of August
Development of Pima and Acala.pdf	30	1.64	Acala	Grown in mid July
BM Petkar	35	1.14	WT
Physical Properties	35	1.94	FiberMax
Development of Pima and Acala.pdf	36	1.43	Acala	Grown in mid September
Development of Pima and Acala.pdf	36	1.65	Acala	Grown at end of August
Development of Pima and Acala.pdf	36	2.25	Acala	Grown at start of August
Development of Pima and Acala.pdf	36	2.28	Acala	Grown in mid July
Physical Properties	40	1.46	FiberMax
BM Petkar	42	1.82	WT
Development of Pima and Acala.pdf	42	1.82	Acala	Grown in mid September
Development of Pima and Acala.pdf	42	2	Acala	Grown at end of August
Development of Pima and Acala.pdf	42	2.5	Acala	Grown at start of August
Development of Pima and Acala.pdf	42	2.58	Acala	Grown in mid July
Physical Properties	45	1.76	FiberMax
Development of Pima and Acala.pdf	48	2.1	Acala	Grown in mid September
Development of Pima and Acala.pdf	48	2.7	Acala	Grown at end of August
Development of Pima and Acala.pdf	48	2.75	Acala	Grown in mid July
Development of Pima and Acala.pdf	48	2.8	Acala	Grown at start of August
BM Petkar	49	3.15	WT

### Sheet: S2B
Table S2B: final cell wall thickness from EM data for Gh outliers removed.
DPA	Thickness
1	0.1
2	0.21
2	0.17
5	0.14
6	0.36
6	0.4
6	0.35
10	0.4945
12	0.35
12	0.35
12	0.35
12	0.4
17	0.43902
17	0.54
18	0.36
18	0.4
18	0.35
18	0.4
18	0.7
20	0.71
21	1.2
22	0.99
24	0.60718
24	0.52
24	0.52
24	0.63
24	0.7
24	1.03
24	1.79
26	1.23
27	2.3
30	1.02
30	1.12
30	1.22
30	1.64
35	1.14
35	1.94
36	1.43
36	1.65
36	2.25
36	2.28
40	1.46
42	1.82
42	1.82
42	2
42	2.5
42	2.58
45	1.76
48	2.1
48	2.7
48	2.75
48	2.8
49	3.15

### Sheet: S2C
Table S2C: cell wall thickness from EM data, no outliers detected with the 85% prediction interval.
DPA	Thickness
1	0.1
2	0.13
2	0.15
5	0.14
6	0.36
6	0.4
6	0.35
12	0.35
12	0.35
12	0.35
12	0.4
17	0.43902
17	0.54
				Prediction interval
					n	13
					df	11
					mean of x	8.46154
					Syx	0.0753747
					SSx	365.231
					X0	1	2	3	4	5	6	7	8	9	10	11	12	13	14	15	16	17
					y0	0.154561	0.175692	0.196823	0.217954	0.239086	0.260217	0.281348	0.302479	0.323611	0.344742	0.365873	0.387004	0.408136	0.429267	0.450398	0.471529	0.492661
					ta/2,df=m-2	1.53796
					s.e.	0.0835729	0.0822669	0.0811318	0.0801749	0.0794026	0.0788202	0.0784322	0.0782412	0.0782489	0.078455	0.0788582	0.0794553	0.080242	0.0812129	0.0823614	0.0836802	0.0851613
					Lower limit	0.0260292	0.049169	0.072046	0.0946489	0.116968	0.138995	0.160723	0.182148	0.203267	0.224082	0.244593	0.264806	0.284727	0.304365	0.32373	0.342833	0.361686
					Upper limit	0.283092	0.302215	0.3216	0.34126	0.361203	0.381439	0.401973	0.422811	0.443954	0.465402	0.487154	0.509203	0.531544	0.554169	0.577066	0.600226	0.623635

### Sheet: S2D
Table S2D: secondary cell wall thickness from tEM data, outliers detected with the 85% prediction interval are highted red and removed from the analysis.
DPA	Gh Thickness
17	0.43902			48	2.1
17	0.54			48	2.7
18	2.47			48	2.75
18	2.45			48	2.8
18	0.4			49	3.15
18	0.35			Mean	2.7
18	0.4			STDEV	0.379144
18	0.7			Interval	3.07914	2.32086
20	0.71
20	3
21	1.2
22	0.99
24	0.52			DPA	Gh Thickness
24	0.52			17	0.43902
24	0.60718			17	0.54
24	0.63			18	0.4
24	0.7			18	0.35
24	1.03			18	0.4
24	1.79			18	0.7
24	2.65			20	0.71
24	2.68			20	3
26	1.23			21	1.2
27	2.3			22	0.99
30	1.02			24	0.52
30	1.12			24	0.52
30	1.22			24	0.60718
30	1.64			24	0.63
30	3.2			24	0.7
30	3.25			24	1.03
33	3.5			24	2.65
33	3.75			24	2.68
35	1.14			24	1.79
35	1.94			26	1.23
36	1.43			27	2.3
36	1.65			30	1.02
36	2.25			30	1.12
36	2.28			30	1.22
40	1.46			30	1.64
42	1.82			35	1.14
42	1.82			35	1.94
42	2			36	1.43
42	2.5			36	1.65
42	2.58			36	2.25
45	1.76			36	2.28
48	2.1			40	1.46
48	2.7			42	1.82
48	2.75			42	1.82
48	2.8			42	2
49	3.15			42	2.5
				42	2.58
				45	1.76
				48	2.1
				48	2.7
				48	2.75
				48	2.8
				49	3.15

### Sheet: S2E
Table S2E: Key for literature highlighting
Journal	Number	Color	Reference
Development Pima and Acala.pdf	1		Hawkins, R. S., & Serviss, G. H. (1930). Development of cotton fibers in the Pima and Acala varieties. J Agric Res, 40(11), 1017-1029.
BM Petkar.pdf	2		Petkar, B. M., Mhadgut, D. V., & Oka, P. G. (1986). Distribution of cross-sectional area, perimeter, circularity, and secondary wall thickness of different cotton fibers during growth. Textile Research Journal, 56(10), 642-645.
Plant Biotech Journal.pdf	3		Wang, H. Y., Wang, J., Gao, P., Jiao, G. L., Zhao, P. M., Li, Y., ... & Xia, G. X. (2009). Down‐regulation of GhADF1 gene expression affects cotton fibre properties. Plant biotechnology journal, 7(1), 13-23.
Specialized Outer Layer.pdf	4		Singh, B., Avci, U., Eichler Inwood, S. E., Grimson, M. J., Landgraf, J., Mohnen, D., ... & Haigler, C. H. (2009). A specialized outer layer of the primary cell wall joins elongating cotton fibers into tissue-like bundles. Plant physiology, 150(2), 684-699.
Cotton Fiber Cell walls of Gh and Gb.pdf	5		Avci, U., Pattathil, S., Singh, B., Brown, V. L., Hahn, M. G., & Haigler, C. H. (2013). Cotton fiber cell walls of Gossypium hirsutum and Gossypium barbadense have differences related to loosely-bound xyloglucan. PLoS One, 8(2), e56315.
Physical properties.pdf	6		Kljun, A., El-Dessouky, H. M., Benians, T. A., Goubet, F., Meulewaeter, F., Knox, J. P., & Blackburn, R. S. (2014). Analysis of the physical properties of developing cotton fibres. European Polymer Journal, 51, 57-68.
GhTCP4	7		Cao, J. F., Zhao, B., Huang, C. C., Chen, Z. W., Zhao, T., Liu, H. R., ... & Chen, X. Y. (2020). The miR319-targeted GhTCP4 promotes the transition from cell elongation to wall thickening in cotton fiber. Molecular plant, 13(7), 1063-1077.
Vaughn and Turley	8		Vaughn, K. C., & Turley, R. B. (1999). The primary walls of cotton fibers contain an ensheathing pectin layer. Protoplasma, 209, 226-237.
Yanagisawa	10		Yanagisawa, M., Keynia, S., Belteton, S., Turner, J. A., & Szymanski, D. (2022). A conserved cellular mechanism for cotton fibre diameter and length control. in silico Plants, 4(1), diac004.

### Sheet: S2F
Table S2F: Cell wall thickness for G.b. from 6 to 49 DPA
Journal	DPA	Thickness	Where	Treatment	Type
Development of Pima and Acala.pdf	6	0.3	Table 3	Grown in mid July	Pima
Development of Pima and Acala.pdf	6	0.35	Table 3	Grown at start of August	Pima
Development of Pima and Acala.pdf	6	0.35	Table 3	Grown at end of August	Pima
Development of Pima and Acala.pdf	6	0.4	Table 3	Grown in mid September	Pima
Cotton Fiber Cell Walls of Gossypium hirsutum and Gossypium barbadense.pdf	10	0.27	2_A	zoomed in on each image to get more accurate measurements and 1 scale bar for entire figure	WT
Development of Pima and Acala.pdf	12	0.32	Table 3	Grown in mid July	Pima
Development of Pima and Acala.pdf	12	0.35	Table 3	Grown at start of August	Pima
Development of Pima and Acala.pdf	12	0.35	Table 3	Grown at end of August	Pima
Development of Pima and Acala.pdf	12	0.4	Table 3	Grown in mid September	Pima
Cotton Fiber Cell Walls of Gossypium hirsutum and Gossypium barbadense.pdf	17	0.28	2_B	zoomed in on each image to get more accurate measurements and 1 scale bar for entire figure	WT
Development of Pima and Acala.pdf	18	0.35	Table 3	Grown in mid July	Pima
Development of Pima and Acala.pdf	18	0.35	Table 3	Grown at start of August	Pima
Development of Pima and Acala.pdf	18	0.36	Table 3	Grown at end of August	Pima
Development of Pima and Acala.pdf	18	0.4	Table 3	Grown in mid September	Pima
Cotton Fiber Cell Walls of Gossypium hirsutum and Gossypium barbadense.pdf	19	0.33	2_C	zoomed in on each image to get more accurate measurements and 1 scale bar for entire figure	WT
Cotton Fiber Cell Walls of Gossypium hirsutum and Gossypium barbadense.pdf	24	0.73	2_D	zoomed in on each image to get more accurate measurements and 1 scale bar for entire figure	WT
Development of Pima and Acala.pdf	24	0.9	Table 3	Grown in mid July	Pima
Development of Pima and Acala.pdf	24	0.7	Table 3	Grown at start of August	Pima
Development of Pima and Acala.pdf	24	0.43	Table 3	Grown at end of August	Pima
Development of Pima and Acala.pdf	24	0.4	Table 3	Grown in mid September	Pima
Development of Pima and Acala.pdf	30	1.85	Table 3	Grown in mid July	Pima
Development of Pima and Acala.pdf	30	1.02	Table 3	Grown at start of August	Pima
Development of Pima and Acala.pdf	30	0.86	Table 3	Grown at end of August	Pima
Development of Pima and Acala.pdf	30	0.51	Table 3	Grown in mid September	Pima
BM Petkar	35	2.72
Development of Pima and Acala.pdf	36	2.4	Table 3	Grown in mid July	Pima
Development of Pima and Acala.pdf	36	1.9	Table 3	Grown at start of August	Pima
Development of Pima and Acala.pdf	36	1.7	Table 3	Grown at end of August	Pima
Development of Pima and Acala.pdf	36	0.81	Table 3	Grown in mid September	Pima
BM Petkar	42	2.78
Development of Pima and Acala.pdf	42	2.75	Table 3	Grown in mid July	Pima
Development of Pima and Acala.pdf	42	2.55	Table 3	Grown at start of August	Pima
Development of Pima and Acala.pdf	42	2	Table 3	Grown at end of August	Pima
Development of Pima and Acala.pdf	42	1.55	Table 3	Grown in mid September	Pima
Development of Pima and Acala.pdf	48	2.8	Table 3	Grown in mid July	Pima
Development of Pima and Acala.pdf	48	2.9	Table 3	Grown at start of August	Pima
Development of Pima and Acala.pdf	48	2.37	Table 3	Grown at end of August	Pima
Development of Pima and Acala.pdf	48	1.8	Table 3	Grown in mid September	Pima
BM Petkar	49	3.04
