## Supplemental Dataset 3 for "Developmental variability in cotton fiber cell wall properties linked to important agronomic traits"

### Sheet: S3
Table S3: Dunn's test for comparisons of bundle spacing with comparisons highlighted among DPAs that are not significantly different.
	day_6	day_7	day_8	day_9	day_10	day_12	day_13	day_14	day_15	day_16	day_17	day_18	day_19	day_20	day_21	day_22	day_23	day_24
day_6	1	1	1	1	0.0719096	1	1	1	0.0460954	0.0006042	6.56758e-06	0.00072648	0.00124899	0.000357752	0.000100141	4.58352e-07	7.17714e-06	4.69965e-06
day_7	1	1	0.214488	1	1	1	1	0.449549	1	0.973015	0.0579293	1	1	0.848556	0.245143	0.00405361	0.0603246	0.0255477
day_8	1	0.214488	1	0.0681172	0.000709404	1	1	1	0.000329673	1.24545e-06	4.58805e-09	1.36661e-06	2.73342e-06	4.62104e-07	2.03357e-07	5.3997e-10	5.20418e-09	7.23139e-09
day_9	1	1	0.0681172	1	1	1	1	0.176705	1	0.848556	0.0409553	1	1	0.728672	0.197743	0.00260235	0.0425899	0.0180775
day_10	0.0719096	1	0.000709404	1	1	0.0738576	1	0.00286648	1	1	1	1	1	1	1	0.174438	1	0.754595
day_12	1	1	1	1	0.0738576	1	1	1	0.0460954	0.000518617	4.73661e-06	0.000627848	0.00108534	0.000292059	8.43568e-05	3.48373e-07	5.21242e-06	3.7764e-06
day_13	1	1	1	1	1	1	1	1	1	0.0323241	0.000685726	0.0409553	0.0615329	0.0231864	0.00589429	4.24286e-05	0.00072648	0.000365704
day_14	1	0.449549	1	0.176706	0.00286648	1	1	1	0.00145734	8.88885e-06	5.28195e-08	1.03431e-05	1.97173e-05	4.19132e-06	1.46275e-06	4.64139e-09	5.87632e-08	5.71761e-08
day_15	0.0460954	1	0.000329673	1	1	0.0460954	1	0.00145734	1	1	1	1	1	1	1	0.194108	1	0.847341
day_16	0.0006042	0.973015	1.24545e-06	0.848556	1	0.000518617	0.0323241	8.88885e-06	1	1	1	1	1	1	1	1	1	1
day_17	6.56758e-06	0.0579293	4.58805e-09	0.0409553	1	4.73661e-06	0.000685726	5.28195e-08	1	1	1	1	1	1	1	1	1	1
day_18	0.00072648	1	1.36661e-06	1	1	0.000627848	0.0409553	1.03431e-05	1	1	1	1	1	1	1	1	1	1
day_19	0.00124899	1	2.73342e-06	1	1	0.00108534	0.0615329	1.97173e-05	1	1	1	1	1	1	1	1	1	1
day_20	0.000357752	0.848556	4.62104e-07	0.728672	1	0.000292059	0.0231864	4.19132e-06	1	1	1	1	1	1	1	1	1	1
day_21	0.000100141	0.245143	2.03357e-07	0.197743	1	8.43568e-05	0.00589429	1.46275e-06	1	1	1	1	1	1	1	1	1	1
day_22	4.58352e-07	0.00405361	5.3997e-10	0.00260235	0.174438	3.48373e-07	4.24286e-05	4.64139e-09	0.194109	1	1	1	1	1	1	1	1	1
day_23	7.17714e-06	0.0603246	5.20418e-09	0.0425899	1	5.21242e-06	0.00072648	5.87632e-08	1	1	1	1	1	1	1	1	1	1
day_24	4.69965e-06	0.0255477	7.23139e-09	0.0180775	0.754595	3.7764e-06	0.000365704	5.71761e-08	0.847341	1	1	1	1	1	1	1	1	1
