## Supplemental Dataset 5 for "Developmental variability in cotton fiber cell wall properties linked to important agronomic traits"

### Sheet: S5A
Table S5A: Minimum diameter for each cell in images containing a tip from 6 DPA to 24 DPA.
		6	7	8	9	10	11	12	13	14	15	16	17	18	19	20	21	22	23	24
	Rep1	7.48303	3.32581	2.2867	3.11805	7.06721	7.89875	3.9493	6.23574	4.57291	6.85945	9.14582	4.57291	6.65162	4.98871	7.27508	3.74159	4.36497	3.9493	3.53377
	Rep2	6.23574	7.89875	3.53377	5.40437	8.10653	5.19659	5.19659	6.85945	3.32581	6.02806	10.3931	4.57291	6.85945	4.57291	4.36497	3.32581	3.32581	4.78074	4.15719
	Rep3	4.57291	5.19659	4.98871	12.8873	11.8481	5.82012	4.15719	5.40437	10.3931	5.40437	11.4323	3.53377	17.0446	3.74159	10.3931	5.19659	2.91015	6.85945	2.2867
	Rep4	9.3538	4.57291	3.53377	3.11805	5.82012	4.36497	6.23574	8.31439	9.3538	6.23574	9.97731	3.53377	12.0559	6.65162	5.40437	4.98871	8.31439	3.53377	3.32581
	Rep5	4.15719	7.06721	3.74159	9.76948	5.61229	5.19659	6.65162	6.02806	6.44372	2.91015	8.52232	4.57291	6.65162	6.02806	6.23574	3.11805	6.44372	7.48303	6.23574
	Rep6	5.40437	4.98871	3.9493	5.82012	6.85945	5.82012	5.61229	10.6009	3.32581	5.40437	5.19659	5.19659	5.40437	9.14582	8.52232	4.57291	16.0053	3.53377	5.82012
	Rep7	6.23574	10.3931	6.85945	5.40437	7.48303	6.44372	6.23574	5.19659	6.23574	3.74159	13.0953	3.32581	10.1852	11.0166	7.27508	6.23574	10.3931	2.49424	6.23574
	Rep8	9.5616	5.19659	5.61229	5.40437	2.49424	7.48303	9.97731	7.48303	6.85945	3.32581	9.3538	4.36497	11.0166	8.73021	6.85945	8.10653	8.10653	7.48303	9.14582
	Rep9	18.2918	4.78074	4.98871	4.36497	3.74159	6.65162	4.57291	7.89875	3.74159	4.15719	8.10653	7.89875	4.98871	4.78074	6.23574	7.89875	9.97731	5.40437
	Rep10	16.2131	5.40437	4.78074	6.23574	4.98871	9.97731	10.8087	4.57291	4.78074	6.44372		4.15719	12.4717	6.23574	4.36497	15.3817	12.8873	4.78074
	Rep11			4.98871	5.82012		4.78074	10.8087			17.0446				6.44372	6.85945		8.73021
	Rep12			4.57291							7.06721					6.23574
	Rep13			5.82012

### Sheet: S5B
Table S5B: Radius of curvature at the fiber apex for each cell from 6 to 24 DPA.
	6	7	8	9	10	11	12	13	14	15	16	17	18	19	20	21	22	23	24
Rep1	2.91139	3.02498	1.4652	4.68772	4.98228	3.86388	4.98228	2.48286	2.48286	3.54247	3.93271	2.4068	3.02498	2.59394	3.13879	2.19144	3.93271	0.974393	2.19144
Rep2	2.48286	3.74637	1.99422	4.06513	4.68772	2.48286	4.68772	3.34265	1.56064	2.48286	4.47749	4.06513	2.72581	2.72581	2.59394	2.29868	2.29868	1.87686	3.13879
Rep3	2.81771	3.93271	2.29868	7.59937	4.89449	4.25049	1.69173	2.48286	8.6335	3.13879	5.93625	1.56064	9.97555	1.4652	6.55744	3.02498	2.08521	2.08521	2.19144
Rep4	4.38279	2.81771	2.81771	1.37305	2.19144	2.59394	1.69173	4.25049	5.52317	3.44204	5.71904	2.4068	6.876	3.86388	4.47749	4.68772	5.09287	0.974393	1.56064
Rep5	2.48286	3.93271	1.69173	6.45058	3.13879	2.00783	2.29868	2.48286	3.13879	2.08521	5.61587	1.69173	4.38279	3.74637	3.44204	1.87686	4.38279	2.00783	3.86388
Rep6	3.54247	2.4068	1.87686	3.44204	2.59394	4.47749	2.59394	5.52317	1.56064	4.06513	3.44204	3.13879	5.61587	5.31498	2.91139	2.72581	9.25204	3.02498	1.56064
Rep7	3.65899	5.93625	3.13879	3.13879	2.48286	3.13879	2.48286	1.69173	2.19144	2.72581	7.4743	2.48286	6.876	6.23801	2.59394	3.54247	3.54247	0.713775	3.54247
Rep8	4.06513	3.13879	2.48286	3.13879	1.87686	1.87686	6.03168	4.38279	3.87101	2.08521	2.4068	3.86388	6.23801	2.19144	2.59394	4.58534	5.61587	2.19144	5.21439
Rep9	6.7518	3.34265	3.21034	2.48286	4.47749	3.13879	2.48286	4.38279	2.4068	2.72581	3.13879	4.98228	3.13879	3.44204	2.59394	4.47749	4.06513	4.98228
Rep10	9.25204	1.4652	3.13879	2.72581	2.48286	6.31695	4.68772	6.13236	2.81771	4.89449		3.02498	6.96052	3.54247	1.87686	8.6335	4.785	2.19144
Rep11			2.29868	3.86388		2.19144	4.98228			10.9318				2.19144	3.13879		7.4743
Rep12			2.29868							2.19144					3.54247
Rep13			2.91139

### Sheet: S5C
Table S5C: Minimum diameter for each cell in images without a tip from 6 to 24 DPA.
DPA		6	7	8	9	10	11	12	13	14	15	16	17	18	19	20	21	22	23	24
	Rep1	4.78074	7.06721	15.3817	6.23574	9.3538	17.6682	10.1852	8.73021	13.9267	9.5616	8.31439	21.6175	10.1852	13.3031	11.8481	16.421	16.2131	25.1512	8.93804
	Rep2	4.57291	7.89875	8.31439	6.44372	5.40437	19.5389	7.89875	7.27508	13.7188	19.7468	10.8087	14.5502	17.6682	30.5556	5.61229	19.1232	20.5782	24.1119	13.9267
	Rep3	4.98871	6.02806	8.10653	6.44372	16.421	3.74159	7.48303	12.4717	25.7747	5.82012	7.48303	17.2525	24.1119	17.6682	6.02806	14.1345	13.0953	20.7861	9.14582
	Rep4	6.85945	13.511	6.23574	5.40437	11.6402	12.2638	6.65162	10.6009	6.65162	16.2131	27.4376	13.3031	13.3031	27.8533	9.5616	15.7974	10.8087	16.6289	8.10653
	Rep5	6.65162	5.40437	16.0053	4.57291	12.0559	14.5502	4.98871	12.0559	11.0166	12.4717	21.6175	7.06721	13.511	23.2804	19.1232	8.52232	14.5502	24.1119	13.7188
	Rep6	7.06721	4.15719	8.31439	7.27508	29.7241	12.2638	9.14582	14.966	13.7188	11.6402	16.421	9.3538	22.0333	23.2804	9.3538	12.2638	8.73021	21.4097	12.2638
	Rep7	4.98871	10.6009	4.78074	7.69092	35.3364	17.0446	4.98871	16.2131	10.3931	11.6402	12.4717	8.73021	9.97731	25.3591	15.5895	10.6009	8.10653	29.932	13.9267
	Rep8	14.966	9.14582	9.97731	4.15719	18.0839	22.8647	7.27508	7.89875	3.53377	13.0953	10.3931	13.511	10.1852	19.1232	11.6402	17.876	10.3931	20.9939	13.3031
	Rep9	37.415	16.2131	14.5502	3.9493	13.0953	12.2638	6.23574	9.97731	13.7188	10.3931	8.10653	10.6009	13.0953	19.1232	8.31439	14.966	6.65162	21.2018	15.1738
	Rep10	25.7747	4.15719	7.27508	4.78074	13.0953	25.1512	14.5502	13.3031	4.57291	12.4717	17.0446	7.48303	13.9267	18.9154	10.8087	12.0559	10.1852	26.6062	8.93804
	Rep11	22.2411	8.31439	12.0559	4.78074	12.2638	12.8873	23.0726	9.97731	12.0559	14.966	23.6962	11.6402	19.5389	19.331	17.2525	12.6795	3.74159	19.9546	13.0953
	Rep12	22.6569	7.48303	15.5895	7.89875	10.3931	22.449	6.23574	33.2577	2.70208	20.7861	22.449	28.2691	19.5389	20.1625	8.93804	11.8481	17.4603	26.6062	6.65162
	Rep13	38.6621	8.31439	12.0559	9.5616	33.2577	16.6289	19.7468	22.2411	7.89875	17.4603	9.76948	27.4376	12.0559	23.6962	13.7188	13.3031	12.4717	21.2018	16.8367
	Rep14	19.1232	7.89875	10.3931	14.7581	7.27508	16.2131	23.0726	21.6175	6.65162	9.14582	17.0446	22.0333	17.4603	22.2411	11.2245	19.331	4.98871	27.4376	19.331
	Rep15	9.5616	12.4717	7.69092	22.8647	8.31439	18.7075	12.8873	13.3031	16.2131	12.0559	11.6402	14.1345	23.0726	25.1512	6.85945	22.0333	8.10653	16.421	20.1625
	Rep16	10.8087	10.6009	11.2245					18.7075				11.4323			11.8481			27.2298
	Rep17			11.6402									23.0726			15.5895			18.2918
	Rep18			9.3538												16.421			29.3084
	Rep19															12.8873
	Rep20															9.14582
	Rep21															12.8873
