## Supplemental Dataset 6 for "Developmental variability in cotton fiber cell wall properties linked to important agronomic traits"

### Sheet: S6A
Table S6A: Data for Figure 5D with varying θ.
Model Number	Tip Width (µm)	Tip Length (µm)	Base Length (µm)	Starting Isotropic Zone Size (µm)	Gradient Slice Size (µm)	Gradient Slice Num	Cell Wall Thickness (µm)	K1/Modulus	K2 Stiffness	Fiber Dispersion Tip	Fiber Dispersion Shank	Fiber Angle	Tip Matrix Modulus (MPa)	Shank Matrix Modulus (MPa)	Poisson Ratio	Turgor Pressure (MPa)	K1 Function	Modulus Function	Base X Position (µm)	Length (µm)	RoC (µm)	Max Width / Base X Pos
1	3	3	20	1.21	0.5	0	0.35	15	1	0.33	0.1	65	100	400	0.5	0.7	'Constant'	'Constant'	5.76084	32.8433	3.48784	1.00093
2	3	3	20	1.21	0.5	0	0.35	15	1	0.33	0.1	66	100	400	0.5	0.7	'Constant'	'Constant'	5.45381	33.4609	3.33392	1.00092
3	3	3	20	1.21	0.5	0	0.35	15	1	0.33	0.1	67	100	400	0.5	0.7	'Constant'	'Constant'	5.18104	34.0668	3.19799	1.00091
4	3	3	20	1.21	0.5	0	0.35	15	1	0.33	0.1	68	100	400	0.5	0.7	'Constant'	'Constant'	4.93993	34.6608	3.07664	1.00089
5	3	3	20	1.21	0.5	0	0.35	15	1	0.33	0.1	69	100	400	0.5	0.7	'Constant'	'Constant'	4.72416	35.2398	2.96846	1.00086
6	3	3	20	1.21	0.5	0	0.35	15	1	0.33	0.1	70	100	400	0.5	0.7	'Constant'	'Constant'	4.53024	35.8036	2.87038	1.00082
7	3	3	20	1.21	0.5	0	0.35	15	1	0.33	0.1	71	100	400	0.5	0.7	'Constant'	'Constant'	4.35659	36.3516	2.78167	1.00078
8	3	3	20	1.21	0.5	0	0.35	15	1	0.33	0.1	72	100	400	0.5	0.7	'Constant'	'Constant'	4.19901	36.8795	2.70139	1.00074
9	3	3	20	1.21	0.5	0	0.35	15	1	0.33	0.1	73	100	400	0.5	0.7	'Constant'	'Constant'	4.0583	37.3893	2.62756	1.00069
10	3	3	20	1.21	0.5	0	0.35	15	1	0.33	0.1	74	100	400	0.5	0.7	'Constant'	'Constant'	3.93094	37.8776	2.55987	1.00066
11	3	3	20	1.21	0.5	0	0.35	15	1	0.33	0.1	75	100	400	0.5	0.7	'Constant'	'Constant'	3.81616	38.3433	2.49683	1.00065
12	3	3	20	1.21	0.5	0	0.35	15	1	0.33	0.1	76	100	400	0.5	0.7	'Constant'	'Constant'	3.71316	38.7854	2.43899	1.00063
13	3	3	20	1.21	0.5	0	0.35	15	1	0.33	0.1	77	100	400	0.5	0.7	'Constant'	'Constant'	3.62061	39.204	2.38555	1.0006
14	3	3	20	1.21	0.5	0	0.35	15	1	0.33	0.1	78	100	400	0.5	0.7	'Constant'	'Constant'	3.5382	39.5969	2.33547	1.00055
15	3	3	20	1.21	0.5	0	0.35	15	1	0.33	0.1	79	100	400	0.5	0.7	'Constant'	'Constant'	3.46549	39.9642	2.2914	1.0005
16	3	3	20	1.21	0.5	0	0.35	15	1	0.33	0.1	80	100	400	0.5	0.7	'Constant'	'Constant'	3.40407	40.3069	2.24954	1.00046
17	3	3	20	1.21	0.5	0	0.35	15	1	0.33	0.1	81	100	400	0.5	0.7	'Constant'	'Constant'	3.34045	40.6131	2.20942	1.00043
18	3	3	20	1.21	0.5	0	0.35	15	1	0.33	0.1	82	100	400	0.5	0.7	'Constant'	'Constant'	3.28902	40.8922	2.17286	1.00043
19	3	3	20	1.21	0.5	0	0.35	15	1	0.33	0.1	83	100	400	0.5	0.7	'Constant'	'Constant'	3.24478	41.1433	2.13936	1.00039
20	3	3	20	1.21	0.5	0	0.35	15	1	0.33	0.1	84	100	400	0.5	0.7	'Constant'	'Constant'	3.20684	41.3612	2.10982	1.00032
21	3	3	20	1.21	0.5	0	0.35	15	1	0.33	0.1	85	100	400	0.5	0.7	'Constant'	'Constant'	3.17524	41.548	2.08334	1.00023

### Sheet: S6B
Table S6B: Data for Figure 5D with varying Em.
Model Number	Tip Width (µm)	Tip Length (µm)	Base Length (µm)	Starting Isotropic Zone Size (µm)	Gradient Slice Size (µm)	Gradient Slice Num	Cell Wall Thickness (µm)	K1/Modulus	K2 Stiffness	Fiber Dispersion Tip	Fiber Dispersion Shank	Fiber Angle	Tip Matrix Modulus (MPa)	Shank Matrix Modulus (MPa)	Poisson Ratio	Turgor Pressure (MPa)	K1 Function	Modulus Function	Base X Position (µm)	Length (µm)	RoC (µm)	Max Width / Base X Pos
1	3	3	20	1.21	0.5	0	0.35	15	1	0.33	0.1	85	50	400	0.5	0.7	'Constant'	'Constant'	3.34962	75.9552	1.78022	1.00043
2	3	3	20	1.21	0.5	0	0.35	15	1	0.33	0.1	85	75	400	0.5	0.7	'Constant'	'Constant'	3.23378	50.6654	1.95117	1.0003
3	3	3	20	1.21	0.5	0	0.35	15	1	0.33	0.1	85	100	400	0.5	0.7	'Constant'	'Constant'	3.17523	41.5474	2.0838	1.00023
4	3	3	20	1.21	0.5	0	0.35	15	1	0.33	0.1	85	125	400	0.5	0.7	'Constant'	'Constant'	3.14025	36.9201	2.18772	1.0002
5	3	3	20	1.21	0.5	0	0.35	15	1	0.33	0.1	85	150	400	0.5	0.7	'Constant'	'Constant'	3.11516	33.5928	2.29322	1.00017
6	3	3	20	1.21	0.5	0	0.35	15	1	0.33	0.1	85	175	400	0.5	0.7	'Constant'	'Constant'	3.09878	31.895	2.35659	1.00015
7	3	3	20	1.21	0.5	0	0.35	15	1	0.33	0.1	85	200	400	0.5	0.7	'Constant'	'Constant'	3.08659	30.6657	2.41139	1.00013
8	3	3	20	1.21	0.5	0	0.35	15	1	0.33	0.1	85	225	400	0.5	0.7	'Constant'	'Constant'	3.07698	29.7344	2.45767	1.00012
9	3	3	20	1.21	0.5	0	0.35	15	1	0.33	0.1	85	250	400	0.5	0.7	'Constant'	'Constant'	3.06931	29.0051	2.49744	1.00012
10	3	3	20	1.21	0.5	0	0.35	15	1	0.33	0.1	85	275	400	0.5	0.7	'Constant'	'Constant'	3.06303	28.4183	2.53222	1.00012
11	3	3	20	1.21	0.5	0	0.35	15	1	0.33	0.1	85	300	400	0.5	0.7	'Constant'	'Constant'	3.0573	27.8254	2.57091	1.00012
12	3	3	20	1.21	0.5	0	0.35	15	1	0.33	0.1	85	325	400	0.5	0.7	'Constant'	'Constant'	3.05294	27.4389	2.59693	1.00012
13	3	3	20	1.21	0.5	0	0.35	15	1	0.33	0.1	85	350	400	0.5	0.7	'Constant'	'Constant'	3.04923	27.1097	2.61992	1.00012
14	3	3	20	1.21	0.5	0	0.35	15	1	0.33	0.1	85	375	400	0.5	0.7	'Constant'	'Constant'	3.04596	26.8258	2.64031	1.00012
15	3	3	20	1.21	0.5	0	0.35	15	1	0.33	0.1	85	400	400	0.5	0.7	'Constant'	'Constant'	3.04311	26.5788	2.65905	1.00011
16	3	3	20	1.21	0.5	0	0.35	15	1	0.33	0.1	85	425	400	0.5	0.7	'Constant'	'Constant'	3.0406	26.3617	2.67571	1.00011
17	3	3	20	1.21	0.5	0	0.35	15	1	0.33	0.1	85	450	400	0.5	0.7	'Constant'	'Constant'	3.03819	26.1233	2.69524	1.00011

### Sheet: S6C
Table S6C: Data for Figure 5D with varying K1/Em.
Model Number	Tip Width (µm)	Tip Length (µm)	Base Length (µm)	Starting Isotropic Zone Size (µm)	Gradient Slice Size (µm)	Gradient Slice Num	Cell Wall Thickness (µm)	K1/Modulus	K2 Stiffness	Fiber Dispersion Tip	Fiber Dispersion Shank	Fiber Angle	Tip Matrix Modulus (MPa)	Shank Matrix Modulus (MPa)	Poisson Ratio	Turgor Pressure (MPa)	K1 Function	Modulus Function	Base X Position (µm)	Length (µm)	RoC (µm)	Max Width / Base X Pos
1	3	3	20	1.21	0.5	0	0.35	1	1	0.33	0.1	85	100	400	0.5	0.7	'Constant'	'Constant'	4.99947	39.4748	3.1198	1.00003
2	3	3	20	1.21	0.5	0	0.35	2	1	0.33	0.1	85	100	400	0.5	0.7	'Constant'	'Constant'	3.98802	40.3406	2.58662	1.00004
3	3	3	20	1.21	0.5	0	0.35	3	1	0.33	0.1	85	100	400	0.5	0.7	'Constant'	'Constant'	3.66953	40.7442	2.40573	1.00007
4	3	3	20	1.21	0.5	0	0.35	4	1	0.33	0.1	85	100	400	0.5	0.7	'Constant'	'Constant'	3.51386	40.974	2.31348	1.00009
5	3	3	20	1.21	0.5	0	0.35	5	1	0.33	0.1	85	100	400	0.5	0.7	'Constant'	'Constant'	3.42233	41.1234	2.25618	1.00011
6	3	3	20	1.21	0.5	0	0.35	6	1	0.33	0.1	85	100	400	0.5	0.7	'Constant'	'Constant'	3.35896	41.2237	2.21566	1.00014
7	3	3	20	1.21	0.5	0	0.35	7	1	0.33	0.1	85	100	400	0.5	0.7	'Constant'	'Constant'	3.31527	41.2989	2.18595	1.00016
8	3	3	20	1.21	0.5	0	0.35	8	1	0.33	0.1	85	100	400	0.5	0.7	'Constant'	'Constant'	3.28252	41.3571	2.16345	1.00019
9	3	3	20	1.21	0.5	0	0.35	9	1	0.33	0.1	85	100	400	0.5	0.7	'Constant'	'Constant'	3.25707	41.4032	2.14501	1.0002
10	3	3	20	1.21	0.5	0	0.35	10	1	0.33	0.1	85	100	400	0.5	0.7	'Constant'	'Constant'	3.23655	41.439	2.13021	1.00022
11	3	3	20	1.21	0.5	0	0.35	11	1	0.33	0.1	85	100	400	0.5	0.7	'Constant'	'Constant'	3.21985	41.4685	2.11815	1.00022
12	3	3	20	1.21	0.5	0	0.35	12	1	0.33	0.1	85	100	400	0.5	0.7	'Constant'	'Constant'	3.20578	41.4932	2.10711	1.00022
13	3	3	20	1.21	0.5	0	0.35	13	1	0.33	0.1	85	100	400	0.5	0.7	'Constant'	'Constant'	3.19402	41.514	2.09881	1.00023
14	3	3	20	1.21	0.5	0	0.35	14	1	0.33	0.1	85	100	400	0.5	0.7	'Constant'	'Constant'	3.18407	41.5325	2.09045	1.00023
15	3	3	20	1.21	0.5	0	0.35	15	1	0.33	0.1	85	100	400	0.5	0.7	'Constant'	'Constant'	3.17529	41.5482	2.08323	1.00023

### Sheet: S6D
Table S6D: Data for Figure 5D with varying κ.
Model Number	Tip Width (µm)	Tip Length (µm)	Base Length (µm)	Starting Isotropic Zone Size (µm)	Gradient Slice Size (µm)	Gradient Slice Num	Cell Wall Thickness (µm)	K1/Modulus	K2 Stiffness	Fiber Dispersion Tip	Fiber Dispersion Shank	Fiber Angle	Tip Matrix Modulus (MPa)	Shank Matrix Modulus (MPa)	Poisson Ratio	Turgor Pressure (MPa)	K1 Function	Modulus Function	Base X Position (µm)	Length (µm)	RoC (µm)	Max Width / Base X Pos
1	3	3	20	1.21	0.5	0	0.35	15	1	0.33	0	85	100	400	0.5	0.7	'Constant'	'Constant'	3.12825	42.1266	2.02825	1.00027
2	3	3	20	1.21	0.5	0	0.35	15	1	0.33	0.02	85	100	400	0.5	0.7	'Constant'	'Constant'	3.13384	42.0409	2.03634	1.00027
3	3	3	20	1.21	0.5	0	0.35	15	1	0.33	0.04	85	100	400	0.5	0.7	'Constant'	'Constant'	3.14065	41.943	2.04574	1.00026
4	3	3	20	1.21	0.5	0	0.35	15	1	0.33	0.06	85	100	400	0.5	0.7	'Constant'	'Constant'	3.14965	41.8324	2.05638	1.00025
5	3	3	20	1.21	0.5	0	0.35	15	1	0.33	0.08	85	100	400	0.5	0.7	'Constant'	'Constant'	3.15403	40.728	2.08976	1.00024
6	3	3	20	1.21	0.5	0	0.35	15	1	0.33	0.1	85	100	400	0.5	0.7	'Constant'	'Constant'	3.17527	41.5483	2.08323	1.00023
7	3	3	20	1.21	0.5	0	0.35	15	1	0.33	0.12	85	100	400	0.5	0.7	'Constant'	'Constant'	3.1947	41.3644	2.10232	1.00022
8	3	3	20	1.21	0.5	0	0.35	15	1	0.33	0.14	85	100	400	0.5	0.7	'Constant'	'Constant'	3.22095	41.142	2.12537	1.00021
9	3	3	20	1.21	0.5	0	0.35	15	1	0.33	0.16	85	100	400	0.5	0.7	'Constant'	'Constant'	3.25747	40.8657	2.15507	1.00019
10	3	3	20	1.21	0.5	0	0.35	15	1	0.33	0.18	85	100	400	0.5	0.7	'Constant'	'Constant'	3.30953	40.5148	2.19535	1.00014
11	3	3	20	1.21	0.5	0	0.35	15	1	0.33	0.2	85	100	400	0.5	0.7	'Constant'	'Constant'	3.38924	40.0587	2.25109	1.0001
12	3	3	20	1.21	0.5	0	0.35	15	1	0.33	0.22	85	100	400	0.5	0.7	'Constant'	'Constant'	3.51312	39.4398	2.33171	1.00006
13	3	3	20	1.21	0.5	0	0.35	15	1	0.33	0.24	85	100	400	0.5	0.7	'Constant'	'Constant'	3.72523	38.5726	2.46359	1.00004
14	3	3	20	1.21	0.5	0	0.35	15	1	0.33	0.26	85	100	400	0.5	0.7	'Constant'	'Constant'	4.1237	37.3015	2.70007	1.00003
15	3	3	20	1.21	0.5	0	0.35	15	1	0.33	0.28	85	100	400	0.5	0.7	'Constant'	'Constant'	4.97771	35.3874	3.19888	1.00001
16	3	3	20	1.21	0.5	0	0.35	15	1	0.33	0.3	85	100	400	0.5	0.7	'Constant'	'Constant'	7.2012	32.5739	4.59472	1
17	3	3	20	1.21	0.5	0	0.35	15	1	0.33	0.32	85	100	400	0.5	0.7	'Constant'	'Constant'	14.9003	29.1056	10.359	1

### Sheet: S6E
Table S6E: Data for Figure 6B with Em gradient and varying K1/Em, κ, θ, and tip Em.
Model Number	Tip Width (µm)	Tip Length (µm)	Base Length (µm)	Starting Isotropic Zone Size (µm)	Gradient Slice Size (µm)	Gradient Slice Num	Cell Wall Thickness (µm)	K1/Modulus	K2 Stiffness	Fiber Dispersion Tip	Fiber Dispersion Shank	Fiber Angle	Tip Matrix Modulus (MPa)	Shank Matrix Modulus (MPa)	Poisson Ratio	Turgor Pressure (MPa)	K1 Function	Modulus Function	Base X Position (µm)	Length (µm)	RoC (µm)	Max Width / Base X Pos
1	3	3	20	1.21	2	3	0.35	5	1	0.33	0.1	70	100	400	0.5	0.7	'Constant'	'Exponential'	3.4708	26.3274	2.78109	1.04807
2	3	3	20	1.21	2	3	0.35	5	1	0.33	0.1	70	250	400	0.5	0.7	'Constant'	'Exponential'	3.35116	25.5875	2.913	1.04568
3	3	3	20	1.21	2	3	0.35	5	1	0.33	0.1	85	100	400	0.5	0.7	'Constant'	'Exponential'	3.27903	27.5827	2.27969	1.01059
4	3	3	20	1.21	2	3	0.35	5	1	0.33	0.1	85	250	400	0.5	0.7	'Constant'	'Exponential'	3.13781	26.95	2.62003	1.00548
5	3	3	20	1.21	2	3	0.35	5	1	0.33	0.2	70	100	400	0.5	0.7	'Constant'	'Exponential'	3.70058	25.7367	3.11691	1.06378
6	3	3	20	1.21	2	3	0.35	5	1	0.33	0.2	70	250	400	0.5	0.7	'Constant'	'Exponential'	3.50186	25.1679	3.05358	1.04933
7	3	3	20	1.21	2	3	0.35	5	1	0.33	0.2	85	100	400	0.5	0.7	'Constant'	'Exponential'	3.56085	26.5939	2.68513	1.03302
8	3	3	20	1.21	2	3	0.35	5	1	0.33	0.2	85	250	400	0.5	0.7	'Constant'	'Exponential'	3.31982	26.2601	2.82252	1.01525
9	3	3	20	1.21	2	3	0.35	15	1	0.33	0.1	70	100	400	0.5	0.7	'Constant'	'Exponential'	3.33512	26.6456	2.64256	1.04524
10	3	3	20	1.21	2	3	0.35	15	1	0.33	0.1	70	250	400	0.5	0.7	'Constant'	'Exponential'	3.28183	25.7677	2.85174	1.04456
11	3	3	20	1.21	2	3	0.35	15	1	0.33	0.1	85	100	400	0.5	0.7	'Constant'	'Exponential'	3.11922	28.1214	2.09388	1.00442
12	3	3	20	1.21	2	3	0.35	15	1	0.33	0.1	85	250	400	0.5	0.7	'Constant'	'Exponential'	3.05932	27.2435	2.50645	1.00334
13	3	3	20	1.21	2	3	0.35	15	1	0.33	0.2	70	100	400	0.5	0.7	'Constant'	'Exponential'	3.46873	26.2787	2.77063	1.04583
14	3	3	20	1.21	2	3	0.35	15	1	0.33	0.2	70	250	400	0.5	0.7	'Constant'	'Exponential'	3.34745	25.5636	2.90724	1.04351
15	3	3	20	1.21	2	3	0.35	15	1	0.33	0.2	85	100	400	0.5	0.7	'Constant'	'Exponential'	3.28033	27.5122	2.28286	1.00984
16	3	3	20	1.21	2	3	0.35	15	1	0.33	0.2	85	250	400	0.5	0.7	'Constant'	'Exponential'	3.13793	26.902	2.61871	1.00457

### Sheet: S6F
Table S6F: Data for Figure 6B with Em and K1/Em gradient and varying tip K1/Em, κ, θ, and tip Em.
Model Number	Tip Width (µm)	Tip Length (µm)	Base Length (µm)	Starting Isotropic Zone Size (µm)	Gradient Slice Size (µm)	Gradient Slice Num	Cell Wall Thickness (µm)	K1/Modulus	K2 Stiffness	Fiber Dispersion Tip	Fiber Dispersion Shank	Fiber Angle	Tip Matrix Modulus (MPa)	Shank Matrix Modulus (MPa)	Poisson Ratio	Turgor Pressure (MPa)	K1 Function	Modulus Function	Base X Position (µm)	Length (µm)	RoC (µm)	Max Width / Base X Pos
1	3	3	20	1.21	2	3	0.35	1	1	0.33	0.1	70	100	400	0.5	0.7	'Exponential'	'Exponential'	3.33476	26.533	3.02032	1.09591
2	3	3	20	1.21	2	3	0.35	1	1	0.33	0.1	70	250	400	0.5	0.7	'Exponential'	'Exponential'	3.28188	25.6594	3.02073	1.0658
3	3	3	20	1.21	2	3	0.35	1	1	0.33	0.1	85	100	400	0.5	0.7	'Exponential'	'Exponential'	3.11874	27.9037	2.59887	1.06586
4	3	3	20	1.21	2	3	0.35	1	1	0.33	0.1	85	250	400	0.5	0.7	'Exponential'	'Exponential'	3.05927	27.0667	2.78608	1.03776
5	3	3	20	1.21	2	3	0.35	1	1	0.33	0.2	70	100	400	0.5	0.7	'Exponential'	'Exponential'	3.46843	26.0741	3.49418	1.14424
6	3	3	20	1.21	2	3	0.35	1	1	0.33	0.2	70	250	400	0.5	0.7	'Exponential'	'Exponential'	3.34743	25.3369	3.24725	1.09405
7	3	3	20	1.21	2	3	0.35	1	1	0.33	0.2	85	100	400	0.5	0.7	'Exponential'	'Exponential'	3.28031	27.113	3.19788	1.13319
8	3	3	20	1.21	2	3	0.35	1	1	0.33	0.2	85	250	400	0.5	0.7	'Exponential'	'Exponential'	3.13784	26.5566	3.07673	1.08117
9	3	3	20	1.21	2	3	0.35	5	1	0.33	0.1	70	100	400	0.5	0.7	'Exponential'	'Exponential'	3.33497	26.6226	2.72763	1.05869
10	3	3	20	1.21	2	3	0.35	5	1	0.33	0.1	70	250	400	0.5	0.7	'Exponential'	'Exponential'	3.28184	25.7409	2.89185	1.05048
11	3	3	20	1.21	2	3	0.35	5	1	0.33	0.1	85	100	400	0.5	0.7	'Exponential'	'Exponential'	3.11909	28.0703	2.21735	1.02029
12	3	3	20	1.21	2	3	0.35	5	1	0.33	0.1	85	250	400	0.5	0.7	'Exponential'	'Exponential'	3.05918	27.1979	2.58463	1.0124
13	3	3	20	1.21	2	3	0.35	5	1	0.33	0.2	70	100	400	0.5	0.7	'Exponential'	'Exponential'	3.46853	26.2147	2.98654	1.07567
14	3	3	20	1.21	2	3	0.35	5	1	0.33	0.2	70	250	400	0.5	0.7	'Exponential'	'Exponential'	3.3475	25.4977	3.00268	1.05774
15	3	3	20	1.21	2	3	0.35	5	1	0.33	0.2	85	100	400	0.5	0.7	'Exponential'	'Exponential'	3.28025	27.3849	2.55125	1.04407
16	3	3	20	1.21	2	3	0.35	5	1	0.33	0.2	85	250	400	0.5	0.7	'Exponential'	'Exponential'	3.13803	26.7973	2.76131	1.02627

### Sheet: S6G
Table S6G: Data for Figure 6D with Em gradient and varying K1/Em and θ.
Model Number	Tip Width (µm)	Tip Length (µm)	Base Length (µm)	Starting Isotropic Zone Size (µm)	Gradient Slice Size (µm)	Gradient Slice Num	Cell Wall Thickness (µm)	K1/Modulus	K2 Stiffness	Fiber Dispersion Tip	Fiber Dispersion Shank	Fiber Angle	Tip Matrix Modulus (MPa)	Shank Matrix Modulus (MPa)	Poisson Ratio	Turgor Pressure (MPa)	K1 Function	Modulus Function	Base X Position (µm)	Length (µm)	RoC (µm)	Max Width / Base X Pos
1	3	3	20	1.21	2	3	0.35	1	1	0.33	0.1	70	100	400	0.5	0.7	'Constant'	'Exponential'	3.82053	25.4791	3.38766	1.08166
2	3	3	20	1.21	2	3	0.35	1	1	0.33	0.1	85	100	400	0.5	0.7	'Constant'	'Exponential'	3.70758	26.1495	2.99277	1.05393
3	3	3	20	1.21	2	3	0.35	3	1	0.33	0.1	70	100	400	0.5	0.7	'Constant'	'Exponential'	3.56892	26.0919	2.90987	1.05345
4	3	3	20	1.21	2	3	0.35	3	1	0.33	0.1	85	100	400	0.5	0.7	'Constant'	'Exponential'	3.39671	27.1874	2.43005	1.01822
5	3	3	20	1.21	2	3	0.35	5	1	0.33	0.1	70	100	400	0.5	0.7	'Constant'	'Exponential'	3.47087	26.3271	2.78161	1.04805
6	3	3	20	1.21	2	3	0.35	5	1	0.33	0.1	85	100	400	0.5	0.7	'Constant'	'Exponential'	3.27891	27.5825	2.27976	1.01059
7	3	3	20	1.21	2	3	0.35	7	1	0.33	0.1	70	100	400	0.5	0.7	'Constant'	'Exponential'	3.41861	26.452	2.72277	1.04629
8	3	3	20	1.21	2	3	0.35	7	1	0.33	0.1	85	100	400	0.5	0.7	'Constant'	'Exponential'	3.21683	27.7921	2.20632	1.00761
9	3	3	20	1.21	2	3	0.35	9	1	0.33	0.1	70	100	400	0.5	0.7	'Constant'	'Exponential'	3.38589	26.5289	2.68969	1.04563
10	3	3	20	1.21	2	3	0.35	9	1	0.33	0.1	85	100	400	0.5	0.7	'Constant'	'Exponential'	3.17853	27.922	2.16169	1.0061
11	3	3	20	1.21	2	3	0.35	11	1	0.33	0.1	70	100	400	0.5	0.7	'Constant'	'Exponential'	3.36366	26.5809	2.6682	1.04541
12	3	3	20	1.21	2	3	0.35	11	1	0.33	0.1	85	100	400	0.5	0.7	'Constant'	'Exponential'	3.15242	28.0101	2.13173	1.00527
13	3	3	20	1.21	2	3	0.35	13	1	0.33	0.1	70	100	400	0.5	0.7	'Constant'	'Exponential'	3.3474	26.6176	2.65382	1.04526
14	3	3	20	1.21	2	3	0.35	13	1	0.33	0.1	85	100	400	0.5	0.7	'Constant'	'Exponential'	3.13353	28.0736	2.11082	1.00476
15	3	3	20	1.21	2	3	0.35	15	1	0.33	0.1	70	100	400	0.5	0.7	'Constant'	'Exponential'	3.33504	26.6456	2.64281	1.04524
16	3	3	20	1.21	2	3	0.35	15	1	0.33	0.1	85	100	400	0.5	0.7	'Constant'	'Exponential'	3.11928	28.1215	2.09385	1.00442

### Sheet: S6H
Table S6H: Data for Figure 6D with Em gradient and varying κ and θ.
Model Number	Tip Width (µm)	Tip Length (µm)	Base Length (µm)	Starting Isotropic Zone Size (µm)	Gradient Slice Size (µm)	Gradient Slice Num	Cell Wall Thickness (µm)	K1/Modulus	K2 Stiffness	Fiber Dispersion Tip	Fiber Dispersion Shank	Fiber Angle	Tip Matrix Modulus (MPa)	Shank Matrix Modulus (MPa)	Poisson Ratio	Turgor Pressure (MPa)	K1 Function	Modulus Function	Base X Position (µm)	Length (µm)	RoC (µm)	Max Width / Base X Pos
1	3	3	20	1.21	2	3	0.35	15	1	0.33	0.05	70	100	400	0.5	0.7	'Constant'	'Exponential'	3.30927	26.7204	2.621	1.0458
2	3	3	20	1.21	2	3	0.35	15	1	0.33	0.05	85	100	400	0.5	0.7	'Constant'	'Exponential'	3.08846	28.244	2.05431	1.00407
3	3	3	20	1.21	2	3	0.35	15	1	0.33	0.1	70	100	400	0.5	0.7	'Constant'	'Exponential'	3.33508	26.6455	2.64242	1.04526
4	3	3	20	1.21	2	3	0.35	15	1	0.33	0.1	85	100	400	0.5	0.7	'Constant'	'Exponential'	3.11922	28.1215	2.09332	1.00442
5	3	3	20	1.21	2	3	0.35	15	1	0.33	0.15	70	100	400	0.5	0.7	'Constant'	'Exponential'	3.38058	26.5185	2.68254	1.0447
6	3	3	20	1.21	2	3	0.35	15	1	0.33	0.15	85	100	400	0.5	0.7	'Constant'	'Exponential'	3.17368	27.9106	2.15775	1.0056
7	3	3	20	1.21	2	3	0.35	15	1	0.33	0.2	70	100	400	0.5	0.7	'Constant'	'Exponential'	3.46871	26.2789	2.77043	1.04581
8	3	3	20	1.21	2	3	0.35	15	1	0.33	0.2	85	100	400	0.5	0.7	'Constant'	'Exponential'	3.28042	27.5123	2.28332	1.00984
9	3	3	20	1.21	2	3	0.35	15	1	0.33	0.25	70	100	400	0.5	0.7	'Constant'	'Exponential'	3.65534	25.7858	3.02419	1.05664
10	3	3	20	1.21	2	3	0.35	15	1	0.33	0.25	85	100	400	0.5	0.7	'Constant'	'Exponential'	3.50956	26.6914	2.59718	1.02647
11	3	3	20	1.21	2	3	0.35	15	1	0.33	0.3	70	100	400	0.5	0.7	'Constant'	'Exponential'	4.00974	24.8829	3.89649	1.11264
12	3	3	20	1.21	2	3	0.35	15	1	0.33	0.3	85	100	400	0.5	0.7	'Constant'	'Exponential'	3.95714	25.1687	3.69187	1.09846

### Sheet: S6I
Table S6I: Data for Figure 6E with Em and K1/Em gradient and varying κ.
Model Number	Tip Width (µm)	Tip Length (µm)	Base Length (µm)	Starting Isotropic Zone Size (µm)	Gradient Slice Size (µm)	Gradient Slice Num	Cell Wall Thickness (µm)	K1/Modulus	K2 Stiffness	Fiber Dispersion Tip	Fiber Dispersion Shank	Fiber Angle	Tip Matrix Modulus (MPa)	Shank Matrix Modulus (MPa)	Poisson Ratio	Turgor Pressure (MPa)	K1 Function	Modulus Function	Base X Position (µm)	Length (µm)	RoC (µm)	Max Width / Base X Pos
1	3	3	20	1.21	2	3	0.35	1	1	0.33	0.05	70	100	400	0.5	0.7	'Exponential'	'Exponential'	3.30889	26.6389	2.90216	1.08321
2	3	3	20	1.21	2	3	0.35	1	1	0.33	0.05	85	100	400	0.5	0.7	'Exponential'	'Exponential'	3.08795	28.085	2.44409	1.04897
3	3	3	20	1.21	2	3	0.35	1	1	0.33	0.1	70	100	400	0.5	0.7	'Exponential'	'Exponential'	3.33478	26.5329	3.0206	1.09588
4	3	3	20	1.21	2	3	0.35	1	1	0.33	0.1	85	100	400	0.5	0.7	'Exponential'	'Exponential'	3.1187	27.9035	2.59887	1.06587
5	3	3	20	1.21	2	3	0.35	1	1	0.33	0.15	70	100	400	0.5	0.7	'Exponential'	'Exponential'	3.38023	26.3627	3.20409	1.11565
6	3	3	20	1.21	2	3	0.35	1	1	0.33	0.15	85	100	400	0.5	0.7	'Exponential'	'Exponential'	3.17347	27.6101	2.83424	1.09302
7	3	3	20	1.21	2	3	0.35	1	1	0.33	0.2	70	100	400	0.5	0.7	'Exponential'	'Exponential'	3.46846	26.0744	3.49398	1.14422
8	3	3	20	1.21	2	3	0.35	1	1	0.33	0.2	85	100	400	0.5	0.7	'Exponential'	'Exponential'	3.28022	27.113	3.19779	1.1332
9	3	3	20	1.21	2	3	0.35	1	1	0.33	0.25	70	100	400	0.5	0.7	'Exponential'	'Exponential'	3.65542	25.5792	3.93217	1.17569
10	3	3	20	1.21	2	3	0.35	1	1	0.33	0.25	85	100	400	0.5	0.7	'Exponential'	'Exponential'	3.50978	26.2619	3.74631	1.17753
11	3	3	20	1.21	2	3	0.35	1	1	0.33	0.3	70	100	400	0.5	0.7	'Exponential'	'Exponential'	4.01006	24.8716	4.46799	1.18255
12	3	3	20	1.21	2	3	0.35	1	1	0.33	0.3	85	100	400	0.5	0.7	'Exponential'	'Exponential'	3.9576	25.0611	4.41536	1.18586
