## Supplemental Dataset 7 for "Developmental variability in cotton fiber cell wall properties linked to important agronomic traits"

### Sheet: S7
Table S7: Turgor Pressure interpolation through a first order basis spline connecting experimental data from Ruan et al.
	DPA	Turgor (Mpa)			Raw Data	DPA	Turgor (Mpa)	Ruan et al 2001
	5	0.075				5 DPA	0.075
	5.25	0.077				10 DPA	0.11
	5.51	0.079				16 DPA	0.68
	5.76	0.08				20 DPA	0.28
	6.01	0.082				30 DPA	0.25
	6.26	0.084
	6.52	0.086
	6.77	0.087
	7.02	0.089
	7.27	0.091
	7.53	0.093
	7.78	0.094
	8.03	0.096
	8.28	0.098
	8.54	0.1
	8.79	0.102
	9.04	0.103
	9.29	0.105
	9.55	0.107
	9.8	0.109
	10.05	0.115
	10.3	0.139
	10.56	0.163
	10.81	0.187
	11.06	0.211
	11.31	0.235
	11.57	0.259
	11.82	0.283
	12.07	0.307
	12.32	0.331
	12.58	0.355
	12.83	0.379
	13.08	0.403
	13.33	0.427
	13.59	0.451
	13.84	0.475
	14.09	0.499
	14.34	0.523
	14.6	0.547
	14.85	0.571
	15.1	0.595
	15.35	0.619
	15.61	0.643
	15.86	0.667
	16.11	0.669
	16.36	0.644
	16.62	0.618
	16.87	0.593
	17.12	0.568
	17.37	0.543
	17.63	0.517
	17.88	0.492
	18.13	0.467
	18.38	0.442
	18.64	0.416
	18.89	0.391
	19.14	0.366
	19.39	0.341
	19.65	0.315
	19.9	0.29
	20.15	0.28
	20.4	0.279
	20.66	0.278
	20.91	0.277
	21.16	0.277
	21.41	0.276
	21.67	0.275
	21.92	0.274
	22.17	0.273
	22.42	0.273
	22.68	0.272
	22.93	0.271
	23.18	0.27
	23.43	0.27
	23.69	0.269
	23.94	0.268
	24.19	0.267
	24.44	0.267
	24.7	0.266
	24.95	0.265
	25.2	0.264
	25.45	0.264
	25.71	0.263
	25.96	0.262
	26.21	0.261
	26.46	0.261
	26.72	0.26
	26.97	0.259
	27.22	0.258
	27.47	0.258
	27.73	0.257
	27.98	0.256
	28.23	0.255
	28.48	0.255
	28.74	0.254
	28.99	0.253
	29.24	0.252
	29.49	0.252
	29.75	0.251
	30	0.25
