## Supplemental Dataset 8 for "Developmental variability in cotton fiber cell wall properties linked to important agronomic traits"

Table S8: mRNA abundance profiles of CESA module genes in transcripts per million (TPM) in purified cotton fibers from 6 to 24 DPA.
Abbreviated Protein	Arabiposis Locus ID	Dataset	GeneID	ProteinID	Ortholog ID	Transition	mRNA_6DPA	mRNA_7DPA	mRNA_8DPA	mRNA_9DPA	mRNA_10DPA	mRNA_11DPA	mRNA_12DPA	mRNA_13DPA	mRNA_14DPA	mRNA_15DPA	mRNA_16DPA	mRNA_17DPA	mRNA_18DPA	mRNA_19DPA	mRNA_20DPA	mRNA_21DPA	mRNA_22DPA	mRNA_23DPA	mRNA_24DPA	Max log2 TPM
GhCC2-Dt	AT5G42860.1	NA	Gorai.008G077100	Gorai.008G077100.1.D	93439869	transient up	0.046784	0.098964	0.095085	0.059506	0.260906	0.12995	0.408723	0.612606	1.421219	2.524093	1.421817	1.214547	1.306521	0.399406	0.7789035	0.412262	0.347257	0.154087	0.206673	1.817251997
GhCESA3-B-At	AT5G05170.1		Gorai.004G172400	Gorai.004G172400.1.A	93524452	transient up	86.81	65.99	73.61	51.82	65.75	71.01	67.1	94.27	110.81	100.84	99.98	67.16	86.17	69.35	95.33	66.97	73.21	32.2	32.55	6.8
GhCESA3-B-Dt	AT5G05170.1		Gorai.004G172400	Gorai.004G172400.1.D	93524452	transient up	83.81	67.79	69.91	47.32	61.4	64.85	62.83	83.6	103.54	97.68	92.4	57.9	72.53	39.99	71.24	42.03	46.77	31.32	25.91	6.71
GhCMU1-B-At	AT4G10840.1	APO	Gorai.006G206300	Gorai.006G206300.1.A	93519902	transient up	158.9053	156.1447	185.4083	134.6547	193.1753	221.4607	233.649	373.0443	415.9845	380.7923	366.7787	270.9601	264.7161	272.9003	323.2945	230.935	288.9007	163.1727	142.0408	8.703849947
GhCMU1-B-Dt	AT4G10840.1	s200	Gorai.006G206300	Gorai.006G206300.1.D	93519902	transient up	167.0687	162.4417	197.2777	140.3415	209.138	244.558	279.4573	471.9333	527.2845	512.869	469.923	349.1969	337.7286	286.8107	380.3225	244.2907	331.258	159.9487	140.1565	9.045171271
GhCOBL1-Dt	AT3G02210.1	NA	Gorai.001G208300	Gorai.001G208300.1.D	93522829	transient up	5.794373	5.107337	5.033543	3.351443	5.082483	7.14229	7.104507	10.64891	9.942955	7.862837	9.575317	2.844593	6.10131	4.204593	4.702005	4.884397	4.453627	6.80194	3.274325	3.542123062
GhCOBL4-A-Dt	AT5G15630.1	NA	Gorai.003G102700	Gorai.003G102700.1.D	93440489	transient up	0.01668	0	0.042539	0	0.106666	0.077254	0.476634	1.681811	4.280055	28.3785	5.783443	11.58652	10.33085	4.413837	6.43704	4.993677	4.664437	1.985049	2.97402	4.876688832
GhCOBL4-D-Dt	AT5G15630.1		Gorai.007G176400	Gorai.007G176400.1.D	93522365	transition up	0.125426	0.034268	0.091518	0.076847	0.146574	0.173496	0.697152	4.0621	13.55641	73.61146	14.32198	180.2615	205.1507	412.764	308.587	265.3283	355.5737	59.40373	105.5363	8.692664317
GhCSI1-A-At	AT2G22125.1	p200	Gorai.007G242400	Gorai.007G242400.1.A	93522722	transient up	24.53717	23.46993	25.3424	18.27477	20.737	23.73433	20.23373	24.43003	30.29875	31.93753	29.30927	24.60448	23.27724	21.892	25.82205	19.7764	23.69437	15.01943	12.1024	5.041660466
"	0	0	0	0	0	0	0	0	0	0	0	0	0	0	0	0	0	0	0	0	0	0	0	0	0	#N/A
"	0	0	0	0	0	0	0	0	0	0	0	0	0	0	0	0	0	0	0	0	0	0	0	0	0	#N/A
"	0	0	0	0	0	0	0	0	0	0	0	0	0	0	0	0	0	0	0	0	0	0	0	0	0	#N/A
GhCC1-A-Dt	AT1G45688.1	0	Gorai.007G214000	Gorai.007G214000.1.D	93439869	transition down	13.57077	10.17687	6.4968	3.302033	2.209673	2.929303	3.036681	0.600776	1.331705	1.047332	1.008714	0.721633	0.635025	0.817412	1.1293935	1.183934	0.81038	1.064153	0.578714	3.865005214
GhCC1-D-Dt	AT1G45688.1		Gorai.009G213300	Gorai.009G213300.1.D	93524158	transition down	8.01169	4.189583	2.462717	1.485023	1.47198	1.357791	0.941515	1.171631	1.0366465	0.692192	1.319208	0.24613	0.664084	0.202282	0.1488123	0.276916	0.079564	0.147654	0.038422	3.171797686
GhCC1-E-At	AT1G45688.1		Gorai.009G025600	Gorai.009G025600.1.A	93441920	transition down	11.7979	11.57244	12.3424	10.69012	12.03333	13.57637	13.58317	14.3538	12.29445	7.671287	11.1802	3.09186	4.097443	3.665037	4.049115	5.193567	4.083757	7.00386	4.51356	3.940523856
GhCC1-E-Dt	AT1G45688.1		Gorai.009G025600	Gorai.009G025600.1.D	93441920	transition down	16.65143	16.34153	15.18883	12.994	14.34747	16.04017	15.2932	16.01543	14.5285	9.472043	13.4572	3.57919	5.058357	4.46858	4.88966	5.947817	3.823703	7.833647	5.24281	4.141713161
GhCC1-F-At	AT1G45688.1		Gorai.005G101900	Gorai.005G101900.1.A	93524158	transition down	22.5413	19.17773	20.9202	13.47983	12.42966	18.6896	13.46893	20.9713	23.6723	26.7014	23.22463	12.44295	16.9515	10.5733	13.67805	6.765793	10.58555	7.190137	3.836675	4.791886985
GhCC3-B-At	AT2G41990.1		Gorai.002G202400	Gorai.002G202400.1.A	93524158	transition down	16.99233	14.23855	12.28993	8.89937	7.2613	13.17482	6.01153	4.9291	5.4608	2.188573	2.93968	0.426509	5.178313	1.222421	1.96232	0.82315	1.010189	3.666673	0.740856	4.169310122
GhCC3-B-Dt	AT2G41990.1		Gorai.002G202400	Gorai.002G202400.1.D	93524158	transition down	19.46533	18.84277	15.00403	11.58727	9.179863	13.3676	5.67806	4.085773	4.03875	1.506677	2.742093	0.459376	2.938837	1.570763	1.0525005	0.823402	1.194504	3.93465	0.903834	4.355110025
GhCESA1-B-At	AT4G32410.1		Gorai.009G009500	Gorai.009G009500.1.A	93524452	transition down	52.22	46.27	52.65	39.88	47.24	53.74	46.3	53.66	59.34	46.22	52.15	25.31	34.7	28.01	36.72	31.09	31.17	26.34	19.48	5.915081046
GhCESA1-B-Dt	AT4G32410.1		Gorai.009G009500	Gorai.009G009500.1.D	93524452	transition down	83.06	65.58	73.58	53.19	63.27	69.18	60.01	76.15	83.44	59.84	68.46	31.33	46.13	39.48	46.57	42.28	45.31	29.89	21.76	6.399879447
GhCESA6-A-At	AT5G64740.1		Gorai.003G049300	Gorai.003G049300.1.A	93524452	transition down	8.17	6.42	7.35	5.12	5.21	7.54	4.55	4.49	3.53	2.7	4.58	1.63	2.39	2.63	2.79	3.34	2.81	4.02	1.99	3.19709211
GhCESA6-A-Dt	AT5G64740.1		Gorai.003G049300	Gorai.003G049300.1.D	93524452	transition down	13.85	10.01	12.04	8.43	7.92	11.61	7.67	7.14	7.13	4	6.22	2.35	3.23	2.81	3.64	4.18	3.42	5.1	2.7	3.892446401
GhCESA6-C-At	AT5G64740.1		Gorai.010G134500	Gorai.010G134500.1.A	93073999	transition down	25.46	16.65	16.19	9.35	12.27	11.12	10.68	11.42	14.11	13.37	12.69	7.96	9.84	5.34	6.92	3.52	5.25	3.65	2.14	4.725675727
GhCESA6-C-Dt	AT5G64740.1		Gorai.010G134500	Gorai.010G134500.1.D	93073999	transition down	6	2.91	3.91	2.31	3.64	3.87	4.65	3.39	4.25	3.95	4.49	2.68	3.68	2.31	2.88	2.19	2.68	2.44	1.43	2.808313583
GhCESA6-D-At	AT5G64740.1		Gorai.002G150300	Gorai.002G150300.1.A	93065580	transition down	22.3	15.41	18.05	12.39	13.14	16.27	11.79	13.28	11.98	8.1	12.13	5.35	6.3	6.05	7.58	6.62	7.82	5	3.69	4.542105104
GhCESA6-D-Dt	AT5G64740.1		Gorai.002G150300	Gorai.002G150300.1.D	93065580	transition down	7.17	4.26	5.66	3.99	4.45	5.51	3.99	4.76	4.4	3.01	4.13	1.74	2.69	3.38	3.14	3.53	3.39	2.93	1.89	3.030413773
GhCESA6-Fa-At	AT2G21770.1		Gorai.008G100200	Gorai.008G100200.1.A	93512380	transition down	1.13	0.73	0.97	0.46	0.53	0.62	0.37	0.22	0.23	0.13	0.32	0.07	0.15	0.08	0.16	0.07	0.1	0.2	0.06	1.094186065
GhCESA6-Fb-At	AT5G64740.1		Gorai.008G100100	Gorai.008G100100.1.A	93071062	transition down	0.3	0.53	0.49	0.32	0.36	0.48	0.18	0.12	0.17	0.01	0.23	0	0.08	0	0.09	0.02	0.06	0.03	0	0.609106265
GhCESA6-Fb-Dt	AT5G64740.1		Gorai.008G100100	Gorai.008G100100.1.D	93071062	transition down	0.62	0.56	0.61	0.54	0.43	0.31	0.48	0.11	0.21	0.01	0.11	0.03	0.13	0.29	0.31	0.14	0.08	0.05	0.23	0.697147508
GhCESA8-A-At	AT4G18780.1		Gorai.009G161200	Gorai.009G161200.1.A	93518920	transition down	39.58	45.81	21.04	11.86	12.03	13.55	6.45	8.2	8.61	7.02	7.76	3.48	3.89	1.09	2.55	0.82	1.36	1.16	0.5	5.548856733
GhCESA8-A-Dt	AT4G18780.1		Gorai.009G161200	Gorai.009G161200.1.D	93518920	transition down	24.27	28.62	14.26	8.79	10.36	11.41	6.47	9.12	8.4	7.67	8.55	8.62	8.33	28.74	14.74	12.41	14.24	2.37	3.15	4.894381252
GhCOB-At	AT5G60920.1		Gorai.008G200000	Gorai.008G200000.1.A	93522829	transition down	55.08713	46.9774	37.53953	23.5511	25.11473	27.8325	34.57143	30.19237	29.09885	25.80883	31.94567	16.27941	19.73599	22.32247	23.3145	28.11187	20.8164	31.9604	28.01765	5.809597857
GhCOB-Dt	AT5G60920.1		Gorai.008G200000	Gorai.008G200000.1.D	93522829	transition down	68.05003	69.6579	56.1384	34.55237	38.25283	41.36957	37.71607	42.60883	35.5355	27.6533	38.9951	13.0728	18.45736	19.51531	21.3572	25.0357	19.22227	27.83867	23.6491	6.142778967
GhCOBL10-Dt	AT3G20580.1		Gorai.002G083800	Gorai.002G083800.1.D	93523604	transition down	0.2043	0.150513	0.245384	0.161205	0.122973	0.083257	0.018134	0.003875	0.056926	0.012205	0.022816	0.005069	0	0.006798	0.0080641	0.017755	0.029633	0.137389	0.026223	0.31659065
GhCOBL4-A-At	AT5G15630.1		Gorai.003G102700	Gorai.003G102700.1.A	93440489	transition up	0	0	0.00224	0	0	0.008066	0.024801	0.280695	0.6629225	4.106837	0.407984	1.720791	1.134967	0.67615	0.600619	0.621449	0.532725	0.177592	0.280375	#N/A
GhCSI1-A-Dt	AT2G22125.1		Gorai.007G242400	Gorai.007G242400.1.D	93522722	transition down	30.96663	28.39263	30.06423	21.27457	23.82433	29.0553	24.1374	27.89957	32.07235	31.8184	31.90203	20.92484	23.13389	17.64837	23.0573	17.72073	20.15803	14.937	10.7833	5.047553657
GhCSI3-A-At	AT1G77460.1		Gorai.009G247700	Gorai.009G247700.1.A	93522722	transition down	11.34801	10.54229	10.68218	6.36311	7.852327	8.9087	6.714787	6.703227	6.680205	5.195367	6.57229	2.295837	3.405973	3.772853	3.545995	3.174847	3.6466	3.88756	1.994815	3.626206651
GhCSI3-A-Dt	AT1G77460.1		Gorai.009G247700	Gorai.009G247700.1.D	93522722	transition down	4.572717	4.373097	4.74686	2.978247	4.223153	5.075333	3.814057	4.011697	3.61794	2.779773	3.85173	1.001055	2.470593	2.047832	2.02678	1.63696	2.064673	2.69546	1.189285	2.602963488
GhCSI3-B-At	AT1G77460.1		Gorai.010G051700	Gorai.010G051700.1.A	93522722	transition down	0.59798	0.50689	0.854103	0.480363	0.613757	0.75625	0.739729	0.519816	0.5399475	0.403158	0.733557	0.222341	0.399763	0.380088	0.3422265	0.383611	0.304992	0.247883	0.170496	0.890721391
GhCSI3-B-Dt	AT1G77460.1		Gorai.010G051700	Gorai.010G051700.1.D	93522722	transition down	1.953177	1.847417	1.974553	1.210116	2.005203	2.01764	2.5134	1.74015	1.99658	1.64328	1.822087	0.872585	1.381701	1.335787	1.28187	1.072942	1.222259	1.457153	0.853997	1.812867836
"	0	0	0	0	0	0	0	0	0	0	0	0	0	0	0	0	0	0	0	0	0	0	0	0	0	#N/A
"	0	0	0	0	0	0	0	0	0	0	0	0	0	0	0	0	0	0	0	0	0	0	0	0	0	#N/A
"	0	0	0	0	0	0	0	0	0	0	0	0	0	0	0	0	0	0	0	0	0	0	0	0	0	#N/A
GhCC1-A-At	AT1G45688.1		Gorai.007G214000	Gorai.007G214000.1.A	93439869	transition up	0.348101	0.154565	0.269387	0.286519	0.272041	0.57096	0.24362	0.319702	0.5089735	1.656362	0.55157	1.659397	1.18331	1.486437	1.781106	1.284743	1.032091	1.970803	1.403985	1.57085294
GhCC1-B-At	AT1G45688.1		Gorai.011G074600	Gorai.011G074600.1.A	93521323	transition up	0.177871	0.262686	0.231627	0.116497	0.154563	0.154648	0.237054	1.271488	2.5461955	4.050998	2.644303	2.716376	7.383807	5.870455	8.295785	4.202556	7.560757	10.62976	2.464543	3.53974942
GhCC1-F-Dt	AT1G45688.1		Gorai.005G101900	Gorai.005G101900.1.D	93524158	transition up	7.432393	8.21563	8.719987	5.72235	5.65419	9.32832	6.171517	12.37307	12.485935	14.17674	14.08063	6.064933	17.14227	13.9288	12.96685	8.355147	12.6165	13.79814	4.653035	4.181283075
GhCC3-A-At	AT2G41990.1		Gorai.005G256100	Gorai.005G256100.1.A	93524158	transition up	0.283566	0.157061	0.343349	0.23822	0.322681	0.521954	0.286312	0.513405	0.2665139	0.630711	0.649896	0.465704	0.385105	1.424196	1.0149265	0.690819	1.466168	3.840177	0.92524	2.275059806
GhCC3-A-Dt	AT2G41990.1		Gorai.005G256100	Gorai.005G256100.1.D	93524158	transition up	0.722475	1.998662	0.868293	0.462923	0.634148	0.896757	0.293897	0.516949	0.4619535	0.365831	0.788399	0.213608	0.720203	0.841993	0.3030405	0.405058	0.801036	2.393233	1.036905	1.762660498
GhCESA1-A-Dt	AT4G32410.1		Gorai.009G010200	Gorai.009G010200.1.D	93524452	transition up	40.19743	32.06197	37.5475	26.9519	31.87627	35.33803	34.34943	50.61257	56.25655	47.6232	54.4865	24.003	43.62233	53.96003	53.65595	57.6664	63.97483	43.31617	29.56705	6.021809049
GhCESA3-A-Dt	AT5G05170.1		Gorai.004G065900	Gorai.004G065900.1.D	93442524	transition up	28.1738	23.75037	28.05263	19.8925	25.95933	27.50073	29.78017	37.97537	43.1956	38.59143	40.55717	22.64182	30.55917	34.82293	35.72265	34.25133	38.51383	29.2452	21.36675	5.465830841
GhCESA3-C-At	AT5G05170.1		Gorai.003G092600	Gorai.003G092600.1.A	93440692	transition up	1.592407	1.380588	1.29629	0.751708	1.300133	2.06418	1.65258	1.89965	2.041655	1.96479	2.038567	1.607932	2.25061	3.28003	3.074925	3.351513	3.852047	2.430443	1.685062	2.278593525
GhCESA3-C-Dt	AT5G05170.1		Gorai.003G092600	Gorai.003G092600.1.D	93440692	transition up	1.8936	1.439946	1.922833	1.066366	1.72264	2.224847	1.939047	2.263433	3.1248	2.830383	3.31215	2.298371	2.580143	2.412197	3.110865	2.183647	3.29771	1.95942	1.060811	2.108407364
GhCESA4-A-At	AT5G44030.1		Gorai.001G238100	Gorai.001G238100.1.A	93517015	transition up	0.025907	0.127855	0.068438	0.054329	0.038997	0.067531	0.103047	0.18986	0.5029945	4.176456	0.880914	13.77665	6.82729	16.93142	16.7633	28.28955	32.12493	29.67078	18.22185	5.049845501
GhCESA4-A-Dt	AT5G44030.1		Gorai.001G238100	Gorai.001G238100.1.D	93517015	transition up	0.010755	0.015505	0.050674	0.013155	0.038949	0.041482	0.098219	0.232955	0.874034	7.191719	0.767777	30.49668	21.46917	68.84147	40.5983	83.9218	91.44163	68.14613	39.84435	6.530470794
GhCESA4-B-At	AT5G44030.1		Gorai.004G057400	Gorai.004G057400.1.A	93066888	transition up	0.89588	0.84373	1.044818	0.838031	0.893587	1.09489	1.199781	2.65018	28.21553	162.1274	37.79637	570.803	399.7197	522.139	647.4995	455.199	574.778	206.0591	185.2012	9.340961652
GhCESA4-B-Dt	AT5G44030.1		Gorai.004G057400	Gorai.004G057400.1.D	93066888	transition up	1.995343	1.820847	1.836117	1.117952	1.206657	1.335094	1.306008	2.545897	21.11481	119.8888	27.13413	397.7443	275.306	367.64	422.1555	322.039	424.7857	150.9218	138.6683	8.733983688
GhCESA6-B-At	AT5G64740.1		Gorai.009G255100	Gorai.009G255100.1.A	93441386	transition up	34.27043	26.51837	27.15873	15.08763	20.75147	24.06393	33.478	35.73653	31.0011	26.55613	34.04317	16.81651	30.39364	26.1241	32.42165	28.0325	40.51047	65.83867	32.8001	6.062611121
GhCESA6-B-Dt	AT5G64740.1		Gorai.009G255100	Gorai.009G255100.1.D	93441386	transition up	11.98897	10.02397	13.45092	5.679063	13.60057	21.56283	32.5451	48.54853	39.855	38.30433	46.8011	21.64371	40.38965	30.66083	34.47525	31.32987	43.7992	80.1108	38.05295	6.341822119
GhCESA7-A-At	AT5G17420.1		Gorai.001G044700	Gorai.001G044700.1.A	93518730	transition up	0.013267	0	0.006386	0	0.026496	0.013275	0.016388	0.011119	0.0058724	0.07239	0.030055	1.116922	1.242237	6.566337	2.913185	3.35147	2.955613	1.111325	0.965462	2.919595035
GhCESA7-A-Dt	AT5G17420.1		Gorai.001G044700	Gorai.001G044700.1.D	93518730	transition up	0.0589	0.045821	0.083914	0.098805	0.060988	0.132818	0.564534	1.62556	5.913655	40.57839	7.078467	291.756	214.3617	432.151	370.726	334.6703	422.771	152.6865	121.7703	8.758726238
GhCESA7-B-At	AT5G17420.1		Gorai.009G009700	Gorai.009G009700.1.A	93518730	transition up	0.022706	0.014887	0.047558	0.065162	0.082112	0.124761	0.137342	0.719008	5.0376035	42.56414	5.475743	293.4503	204.6433	391.2067	403.5555	352.7147	443.2187	125.7958	134.3636	8.795126316
GhCESA7-B-Dt	AT5G17420.1		Gorai.009G009700	Gorai.009G009700.1.D	93518730	transition up	0.047496	0.069832	0.0703	0.058243	0.103086	0.155117	0.205643	1.783563	14.6346	91.73053	14.89284	391.4557	293.91	447.196	546.5465	408.7877	503.6817	153.9553	159.8008	9.09683768
GhCESA8-B-At	AT4G18780.1		Gorai.011G037900	Gorai.011G037900.1.A	93518920	transition up	0.201112	0.123482	0.169139	0.115081	0.159905	0.266038	2.773744	7.5614	36.13225	158.8258	50.8134	415.037	304.475	327.3557	447.315	282.31	401.314	154.4685	129.0677	8.808368961
GhCESA8-B-Dt	AT4G18780.1		Gorai.011G037900	Gorai.011G037900.1.D	93518920	transition up	0.182876	0.311576	0.286293	0.294049	0.860375	1.649906	9.778613	36.77243	118.38895	324.5977	167.6813	474.359	367.23	326.27	482.646	344.174	457.511	206.3526	159.4969	8.917807657
GhCMU1-C-At	AT4G10840.1	NA	Gorai.007G110100	Gorai.007G110100.1.A	93441657	transient up	2.85265	1.684703	2.6568	2.507237	1.656457	2.17668	1.847123	1.641773	2.006615	1.555581	1.869157	1.762993	2.89414	4.80697	4.345235	3.840207	4.50252	1.911678	1.37809	2.537785581
GhCMU1-C-At	AT4G10840.1	NA	Gorai.007G110100	Gorai.007G110100.1.A	93441657	transient up	2.85265	1.684703	2.6568	2.507237	1.656457	2.17668	1.847123	1.641773	2.006615	1.555581	1.869157	1.762993	2.89414	4.80697	4.345235	3.840207	4.50252	1.911678	1.37809	2.537785581
GhCMU2-A-At	AT3G27960.1		Gorai.012G061500	Gorai.012G061500.1.A	93522319	transition up	0.603831	0.762818	0.931244	0.74907	0.87917	1.002497	2.556949	7.38183	19.15899	47.05883	13.80747	142.6426	155.3226	317.7917	240.344	169.9537	218.1573	89.7435	93.667	8.316470258
GhCMU2-A-Dt	AT3G27960.1		Gorai.012G061500	Gorai.012G061500.1.D	93522319	transition up	0.200101	0.085989	0.149153	0.1931	0.337222	0.585313	2.494969	4.46061	8.787985	16.47552	6.40788	34.47597	56.75653	168.2907	101.39095	91.0324	111.5126	51.5634	48.1066	7.403358911
GhCMU2-B-At	AT3G27960.1		Gorai.006G030200	Gorai.006G030200.1.A	93522319	transition up	1.744807	1.186863	1.457143	1.078527	1.331649	1.41983	2.04454	2.219213	3.26865	2.376317	2.072917	0.549629	0.728946	1.543986	0.4310195	1.467643	2.223398	9.899083	2.51476	3.446134853
GhCMU2-B-Dt	AT3G27960.1		Gorai.006G030200	Gorai.006G030200.1.D	93522319	transition up	1.563637	1.529877	1.343885	1.126362	1.134819	1.239443	1.361328	1.527817	2.33758	3.118181	1.578162	3.63497	3.24641	4.86168	3.694965	7.689907	10.41854	18.62959	9.049465	4.294958135
GhCMU3-A-At	AT1G27500.1		Gorai.005G136800	Gorai.005G136800.1.A	93522319	transition up	16.5329	12.94591	15.70573	9.420277	11.40336	13.63995	11.73068	15.56447	17.24745	18.92518	15.17676	46.85253	26.51148	32.8805	43.38985	21.90703	38.9667	17.10131	14.02785	5.580523298
GhCMU3-A-Dt	AT1G27500.1		Gorai.005G136800	Gorai.005G136800.1.D	93522319	transition up	7.484023	6.002757	6.067703	3.73541	3.98026	5.631073	4.562883	6.43964	8.21268	12.73842	7.341343	27.18467	18.87848	18.15478	25.68559	11.47907	22.6268	8.095623	6.71558	4.816838771
GhCMU3-B-Dt	AT1G27500.1		Gorai.001G047800	Gorai.001G047800.1.D	93522319	transition up	0.48397	0.333416	0.49015	0.263522	0.258481	0.376613	0.240856	0.158884	0.189949	0.289885	0.284833	0.301594	0.425596	0.82005	0.5730595	0.508488	0.558087	0.648968	0.358535	0.863978084
GhCOBL4-B-At	AT5G15630.1		Gorai.008G200100	Gorai.008G200100.1.A	93440116	transition up	0	0	0.008342	0	0	0.016774	0	0	0.0784805	0.887738	0.09659	14.09908	5.087532	5.08771	8.596815	2.231687	6.287173	0.881191	0.600399	3.916388742
GhCOBL4-B-Dt	AT5G15630.1		Gorai.008G200100	Gorai.008G200100.1.D	93440116	transition up	0.046051	0.010685	0.079018	0.024823	0.072026	0.048573	0.069823	0.030764	0.0292756	0.084183	0.063173	1.503837	0.520783	0.481357	0.9619485	0.298011	0.507432	0.193173	0.104812	1.324140646
GhCOBL4-C-At	AT5G15630.1		Gorai.003G102500	Gorai.003G102500.1.A	93440116	transition up	0.002396	0	0	0	0.009864	0	0	0.009744	0	0.046095	0.021178	0.216293	0.171184	0.935397	0.5123665	0.339568	0.364199	0.592596	0.140664	0.952629531
GhCOBL4-C-Dt	AT5G15630.1		Gorai.003G102500	Gorai.003G102500.1.D	93440116	transition up	0.002396	0	0.000761	0.005403	0	0.005485	0	0.002079	0	0	0	0.036534	0	0.185057	0.09498415	0.139402	0.118491	0.167894	0.125984	0.244956453
GhCOBL4-D-At	AT5G15630.1		Gorai.007G176400	Gorai.007G176400.1.A	93522365	transition up	0.092115	0.106066	0.116523	0.106235	0.149117	0.195104	1.910703	8.35526	20.454185	121.6664	27.76883	309.1047	295.3423	601.0217	430.0665	439.7097	575.2757	116.0008	170.5196	9.23367168
GhCOBL4-E-At	AT5G15630.1		Gorai.004G063600	Gorai.004G063600.1.A	93440116	transition up	0.027739	0	0.035634	0.063093	0.116558	0.117944	0.470196	2.69354	21.229745	109.5917	24.79227	282.2056	126.4644	284.373	298.884	344.4867	428.5103	208.7534	186.7095	8.746548919
GhCOBL4-E-Dt	AT5G15630.1		Gorai.004G063600	Gorai.004G063600.1.D	93440116	transition up	0.014379	0	0.002792	0	0	0.008605	0.109278	0.487945	2.768555	8.944123	4.108463	9.659117	8.56177	17.6487	10.743975	24.48335	28.9134	19.75152	12.95618	4.902719993
GhCOBL6-At	AT1G09790.1		Gorai.013G039400	Gorai.013G039400.1.A	93515654	transition up	0.373598	0.178046	0.532808	0.178357	1.105898	1.356119	1.299715	2.643587	2.6262375	4.520191	3.088357	1.320893	4.11469	2.074321	4.43949	1.921601	3.16659	3.168973	0.45506	2.464718185
GhCOBL6-Dt	AT1G09790.1		Gorai.013G039400	Gorai.013G039400.1.D	93515654	transition up	0.181118	0.252738	0.644288	0.226218	1.07997	1.567149	1.360519	1.957707	1.9717025	2.813337	1.97572	1.293706	4.147113	2.829739	4.043725	1.798716	3.11602	3.62555	0.512536	2.363763456
GhCSI1-B-At	AT2G22125.1		Gorai.008G103300	Gorai.008G103300.1.A	93071501	transition up	0.819885	0.626032	1.004603	0.444441	1.039	1.697363	1.685223	1.782407	2.101125	1.600113	2.501063	0.943669	2.112006	1.872235	2.35744	1.91636	2.272827	3.00602	1.230835	2.002169624
GhCSI1-B-Dt	AT2G22125.1		Gorai.008G103300	Gorai.008G103300.1.D	93071501	transition up	0.983989	0.595515	1.014921	0.560925	1.00664	1.98188	1.525655	1.931973	1.950255	1.52548	2.229087	0.990389	2.424393	2.19044	2.37959	2.091273	2.290403	3.297453	1.357605	2.103481861
GhGH9A1-A-At	AT5G49720.1		Gorai.010G143300	Gorai.010G143300.1.A	93523592	transition up	162.7077	180.0453	146.5527	87.69187	100.4791	111.9539	93.15373	112.0017	161.924	218.6119	162.1277	414.7317	396.5987	613.4633	633.1185	498.828	656.003	261.237	247.7515	9.359756148
GhGH9A1-A-Dt	AT5G49720.1		Gorai.010G143300	Gorai.010G143300.1.D	93523592	transition up	89.10983	100.9484	82.94217	52.3151	62.542	72.52907	64.77807	97.5988	185.4905	314.8393	193.347	495.954	465.015	617.2257	681.2085	491.7423	670.7973	237.9695	239.0905	9.41406892
GhGH9A1-B-At	AT5G49720.1		Gorai.011G089500	Gorai.011G089500.1.A	93523592	transition up	15.60613	14.78967	15.82257	10.61962	15.81197	18.1703	16.73673	23.4196	23.1566	24.42013	23.66963	18.85332	17.93423	19.78096	25.51065	26.9926	31.45247	36.74073	19.56805	5.238050423
GhGH9A1-B-Dt	AT5G49720.1		Gorai.011G089500	Gorai.011G089500.1.D	93523592	transition up	26.84487	23.9315	24.2797	16.61607	20.97177	25.98673	24.00583	33.6256	36.78515	39.1975	37.6986	40.19073	48.20567	93.18237	80.15965	85.44817	92.70237	38.8642	41.76935	6.557385122
GhGH9A1-C-At	AT5G49720.1		Gorai.003G089600	Gorai.003G089600.1.A	93441542	transition up	0.080937	0.022342	0.04667	0.103352	0.022057	0.05249	0.010776	0.032545	0.00717265	0.007945	0.021091	0.005069	0.003103	0.074634	0.01894925	0.024826	0.053309	0.360818	0.026223	0.444474129
GhSEB1-A-Dt	AT4G16120.1		Gorai.007G125700	Gorai.007G125700.1.D	93441293	transition up	0.031263	0	0.028995	0.011968	0.005388	0.043429	0.005484	0.01345	0.0146011	0.018634	0.007741	0.076169	0.06343	0.05518	0.17831975	0.173145	0.114249	0.529571	0.112385	0.613127076
"	0	0	0	0	0	0	0	0	0	0	0	0	0	0	0	0	0	0	0	0	0	0	0	0	0	#N/A
"	0	0	0	0	0	0	0	0	0	0	0	0	0	0	0	0	0	0	0	0	0	0	0	0	0	#N/A
"	0	0	0	0	0	0	0	0	0	0	0	0	0	0	0	0	0	0	0	0	0	0	0	0	0	#N/A
GhCC1-C-At	AT1G45688.1	NA	Gorai.010G020900	Gorai.010G020900.1.A	93524158		4.171457	4.666257	2.628673	1.691063	1.87464	2.538787	2.303777	3.04292	2.64721	1.872527	3.087073	2.987159	1.229237	2.03913	2.81553	2.459368	2.954567	1.905456	1.569755	2.502396038
GhCESA1-A-At	AT4G32410.1			Gorai.009G010200.1.A	93524452		29.43	23.82	22.97	15.41	17.04	17.38	14.22	19.09	26.24	23.31	23.71	9.42	17.93	20.68	19.4	19.68	22.07	12.12	10.51	4.927435229
GhCESA3-A-At	AT5G05170.1			Gorai.004G065900.1.A	93442524		1.37	1.63	2.01	1.53	1.63	1.78	1.64	1.07	1.19	0.92	1.63	1.08	1.21	2.03	1.53	1.79	1.69	1.69	0.78	1.598618179
GhCMU1-C-Dt	AT4G10840.1	NA	Gorai.007G110100	Gorai.007G110100.1.D	93441657		2.97521	0.965136	2.974823	2.19872	1.848173	1.836203	1.99613	1.600037	1.674105	1.068373	1.451458	1.102792	1.624385	2.731267	2.39128	2.687537	2.157893	2.333125	0.92086	1.991031076
GhCMU3-B-At	AT1G27500.1	NA	Gorai.001G047800	Gorai.001G047800.1.A	93522319		3.834443	2.88889	3.410507	2.350227	2.48198	2.435697	2.257073	2.051143	2.48	2.374688	2.573317	2.470724	2.120066	3.977343	2.983695	2.760303	4.11278	3.067269	2.39538	2.354107949
GhCOBL1-At	AT3G02210.1	NA	Gorai.001G208300	Gorai.001G208300.1.A	93522829		12.2756	11.2	12.129	9.171647	11.57371	16.41367	15.80197	17.2749	17.589	14.2809	19.1437	5.803887	11.4864	6.88785	8.582015	9.26288	8.66863	9.68452	5.294465	4.332256797
